# Conserved and unique transcriptional features of pharyngeal arches in the skate (*Leucoraja erinacea*) and evolution of the jaw

**DOI:** 10.1101/2021.01.12.426343

**Authors:** Christine Hirschberger, Victoria A. Sleight, Katharine E. Criswell, Stephen J. Clark, J. Andrew Gillis

## Abstract

The origin of the jaw is a long-standing problem in vertebrate evolutionary biology. Classical hypotheses of serial homology propose that the upper and lower jaw evolved through modifications of dorsal and ventral gill arch skeletal elements, respectively. If the jaw and gill arches are derived members of a primitive branchial series, we predict that they would share common developmental patterning mechanisms. Using candidate and RNAseq/differential gene expression analyses, we find broad conservation of dorsoventral patterning mechanisms within the developing mandibular, hyoid and gill arches of a cartilaginous fish, the skate (*Leucoraja erinacea*). Shared features include expression of genes encoding members of the ventralising BMP and endothelin signalling pathways and their effectors, the joint markers bapx1 and gdf5 and pro-chondrogenic transcription factors barx1 and gsc, and the dorsalising transcription factor pou3f3. Additionally, we find that mesenchymal expression of *eya1/six1* is an ancestral feature of the mandibular arch of jawed vertebrates, while differences in notch signalling distinguish the mandibular and gill arches in skate. Comparative transcriptomic analyses of mandibular and gill arch tissues reveal additional genes differentially expressed along the dorsoventral axis of the pharyngeal arches, including *scamp5* as a novel marker of the dorsal mandibular arch, as well as distinct transcriptional features of mandibular and gill arch muscle progenitors and developing gill buds. Taken together, our findings reveal conserved patterning mechanisms in the pharyngeal arches of jawed vertebrates, consistent with serial homology of their skeletal derivatives, as well as unique transcriptional features that may underpin distinct jaw and gill arch morphologies.
