## Supplemental table 3 for "Conserved and unique transcriptional features of pharyngeal arches in the skate (*Leucoraja erinacea*) and evolution of the jaw"

### Sheet: Sheet1
Table. Top genes differentially expressed along the dorsoventral axis in the mandibular and gill arch and selected for validation
Arch specificity
	Genes/transcripts overexpressed in the mandibular arch
	Gene/transcript name	Stages	ISH expression	ISH pattern
	Pitx3	23-26
	Pitx1	23-26	yes	shared across all arches
	TRINITY_DN129069_c3_g2	23-26
	TRINITY_DN137480_c3_g1	23-26
	TRINITY_DN125125_c4_g1	23-26
	DMRT3	23-26
	Z385D	23-24
	Irx1	23-26
	Pknx2	23-24
	Hme1b	23-26
	TRINITY_DN116927_c9_g1	23-26
	Twist2	23-26	yes	discontiguous dorsal & ventral mesenchyme across all arches
	FoxH1	23-26
	Genes/transcripts overexpressed in the gill arch
	Gene/transcript name	Stages	ISH expression	ISH pattern
	TRINITY_DN144902_c1_g1	23-26
	Hes6	23-26
	ZN503	23-26
	Fibin	23-26
	Rspo3	23-26
	Wnt2B	23-26
	TRINITY_DN91275_c9_g1	23-26
	Foxl2	23-26	yes	dorsal and intermediate epithelium across all arches
	TRINITY_DN85669_c7_g3	23-26
	Wisp1	23-26
	GATA3	25-26
Dorsal specificity
	Genes/transcripts overexpressed in the dorsal mandibular arch and dorsal gill arch
	Gene/transcript name	Stages	ISH expression	ISH pattern
	FoxG1	23-26	yes	dorsal epithelium across all arches
	FoxD1	23-26
	Genes/transcripts overexpressed in the dorsal mandibular arch
	Gene/transcript name	Stages	ISH expression	ISH pattern
	Scamp5	23-26	yes	discontiguous dorsal & ventral mesenchyme across all arches
	Aldh1L2	23-26	yes	dorsal mesenchyme across all arches
	FoxD2	23-26
	Nr2f2	23-26
	Fhl2	23-26
	Dkk3	25-26
	SFRP2	25-26	yes	discontiguous dorsal & ventral mesenchyme across all arches
	Genes/transcripts overexpressed in the dorsal gill arch
	Gene/transcript name	Stages	ISH expression	ISH pattern
	Six2	23-24	yes	dorsal epithelium across all arches
	TRINITY_DN137549_c0_g2	25-26
Ventral specificity
	Genes/transcripts overexpressed in the ventral mandibular arch and ventral gill arch
	Gene/transcript name	Stages	ISH expression	ISH pattern
	Nkx2.5	23-26	yes	ventral mesenchyme across all arches
	Genes/transcripts overexpressed in the ventral mandibular arch
	Gene/transcript name	Stages	ISH expression	ISH pattern
	TRINITY_DN114760_c4_g2	23-26
	Nkx2.3	23-26	yes	intermediate and ventral epithelium across all arches
	TRINITY_DN94017_c3_g1	23-24
	Dmta2	23-26
	TRINITY_DN147806_c6_g1	25-26
	Heg	25-26
	Genes/transcripts overexpressed in the ventral gill arch
	Gene/transcript name	Stages	ISH expression	ISH pattern
	TRINITY_DN145841_c0_g1	23-26
	FoxE4	23-24	yes	ventralmost epithelium
	TRINITY_DN143910_c1_g2	25-26
	Hand1	25-26	yes	ventral mesenchyme across all arches
