## Supplemental table 4 for "Conserved and unique transcriptional features of pharyngeal arches in the skate (*Leucoraja erinacea*) and evolution of the jaw"

	genes	logFC	logCPM	F	PValue	FDR		Annotation SWISSPROT	Annotation nr
200224	TRINITY_DN143431_c6_g2	-8.10326742	4.62173487	844.0873476	8.73E-22	7.17E-17		HXA2_HETFR
200223	TRINITY_DN143431_c6_g1	-7.501329394	2.162194312	645.191953	2.83E-20	1.16E-15		HXA3_HETFR
139452	TRINITY_DN129311_c0_g4	-6.891399198	2.445495817	386.8038067	1.90E-17	5.20E-13		HXA2_MOUSE
92528	TRINITY_DN119152_c0_g1	-7.086502646	2.503408724	292.6531445	6.10E-16	1.25E-11			Leucoraja erinacea Hoxa gene cluster, complete sequence
175712	TRINITY_DN137581_c2_g1	-6.488543871	2.126222198	259.0394868	2.72E-15	4.46E-11		HXB1_CHICK
148452	TRINITY_DN131341_c1_g2	6.215057654	3.844120037	242.8271417	5.96E-15	8.15E-11		PITX3_XENLA
140447	TRINITY_DN129532_c1_g1	-5.127867575	1.815055289	231.3624741	1.07E-14	1.25E-10			Scyliorhinus canicula Cluster_HOXB sequence
76622	TRINITY_DN115723_c2_g1	5.302465504	2.542834812	218.2454494	2.15E-14	2.21E-10		PITX3_XENLA
84626	TRINITY_DN117431_c0_g1	-3.760840082	3.148455113	197.9488404	6.89E-14	6.29E-10		PPLA_CHICK
149986	TRINITY_DN131698_c1_g1	3.643804185	4.65081754	181.6961496	1.89E-13	1.55E-09		PITX1_CHICK
96035	TRINITY_DN119931_c0_g1	6.005895408	3.87533276	179.5101936	2.18E-13	1.63E-09		OTX2_MOUSE
138352	TRINITY_DN129069_c3_g2	5.375532076	2.255588133	176.3563502	2.68E-13	1.84E-09			Zearaja chilensis microsatellite Zch_MS16 sequence
206105	TRINITY_DN144902_c1_g1	-3.802509104	3.324634312	174.6051916	3.02E-13	1.90E-09			Bathyraja eatonii alpha-globin gene, exons II, III and partial cds; and beta-globin gene, exons I, II and partial cds OR Raja eglanteria clone 2113 Ig heavy chain (Vx, Dx1, Dx2, Jx, Cx1, and Cx2) gene region
82238	TRINITY_DN116927_c9_g1	2.517736834	4.586102299	149.1269514	1.86E-12	1.09E-08			Bathyraja eatonii alpha-globin gene, exons II, III and partial cds; and beta-globin gene, exons I, II and partial cds
69454	TRINITY_DN114210_c2_g3	4.242270886	3.544441873	136.1273378	5.25E-12	2.87E-08			PREDICTED: Solenopsis invicta beta-arrestin-2 (LOC105199578), transcript variant X7, mRNA
197784	TRINITY_DN142835_c1_g2	2.839413004	5.088247831	133.2321554	6.68E-12	3.43E-08		CRLF1_HUMAN
157855	TRINITY_DN133479_c2_g1	4.501339819	2.742240027	127.8879407	1.06E-11	5.10E-08		OTX2A_XENLA
120370	TRINITY_DN125125_c4_g1	3.727602742	2.808444704	122.9255451	1.64E-11	7.48E-08			Raja eglanteria clone 2113 Ig heavy chain (Vx, Dx1, Dx2, Jx, Cx1, and Cx2) gene region
164954	TRINITY_DN135072_c0_g1	-3.441635029	3.403915408	115.950809	3.12E-11	1.35E-07		FGF3_XENLA
82352	TRINITY_DN116952_c4_g3	3.440303184	4.560200112	112.4839691	4.35E-11	1.79E-07		TNNC1_PIG
140280	TRINITY_DN129496_c2_g1	3.732026985	1.44007325	111.0659997	5.00E-11	1.95E-07		DMTA2_XENTR
187413	TRINITY_DN140379_c0_g1	-4.363429153	2.884089034	109.8972821	8.63E-11	3.22E-07		DSCR6_XENTR
215776	TRINITY_DN147427_c1_g1	-3.063505378	2.801831725	104.554235	9.61E-11	3.43E-07			Heterodontus japonicus hjcl mRNA for lectin, complete cds
136849	TRINITY_DN128739_c0_g1	-4.835774381	0.189724679	102.5486122	1.18E-10	4.05E-07		TM215_HUMAN
65982	TRINITY_DN113496_c3_g1	-5.453087655	0.842573775	101.1263063	1.37E-10	4.51E-07		HES6_HUMAN
155459	TRINITY_DN132939_c0_g2	5.276703643	2.642409458	99.54271713	1.62E-10	5.13E-07		MSMB1_PROFL
175301	TRINITY_DN137480_c3_g1	4.720262168	1.267929226	98.62352652	1.79E-10	5.45E-07			Leucoraja erinacea Hoxa gene cluster, complete sequence
175713	TRINITY_DN137581_c2_g2	-5.943102016	0.548862187	97.7220543	1.98E-10	5.63E-07		HXB3A_DANRE
301455	TRINITY_DN87983_c6_g1	2.368567505	5.202958046	97.66572948	1.99E-10	5.63E-07		S100Z_HUMAN
137650	TRINITY_DN128919_c4_g1	3.91510883	2.446677144	94.52099969	2.81E-10	7.69E-07		CD3D_BOVIN
206	TRINITY_DN100039_c0_g1	-2.01466256	6.425031726	93.49368686	3.15E-10	8.35E-07		AGR3_MOUSE
107839	TRINITY_DN122439_c2_g2	-2.799231883	2.006480673	85.81664273	7.70E-10	1.98E-06		FIBIN_DANRE
138353	TRINITY_DN129069_c3_g3	4.82278791	2.146178053	85.54933182	7.95E-10	1.98E-06			Bathyraja eatonii alpha-globin gene, exons II, III and partial cds; and beta-globin gene, exons I, II and partial cds
156647	TRINITY_DN133206_c2_g1	-6.236227106	-0.366641124	84.18258014	9.38E-10	2.27E-06		HXA1_HETFR
164722	TRINITY_DN135019_c0_g1	3.35259006	2.669054235	81.00516428	1.39E-09	3.26E-06		FOXE1_XENLA
82350	TRINITY_DN116952_c4_g1	3.551546085	2.975946422	80.13608338	1.55E-09	3.54E-06		TNNC1_MOUSE
170135	TRINITY_DN136310_c0_g1	-5.00465307	1.973331388	81.05036109	3.30E-09	7.31E-06		PRVA_MACFU
117561	TRINITY_DN124530_c2_g1	5.518495034	1.308875877	73.424427	3.74E-09	8.07E-06			Vigna angularis var. angularis DNA, chromosome 3, almost complete sequence, cultivar: Shumari
33849	TRINITY_DN106799_c1_g1	4.831870182	2.533663521	72.59649979	4.18E-09	8.80E-06		PITX2_RAT
363405	TRINITY_DN99725_c0_g1	4.702231944	0.943580169	70.09684465	5.90E-09	1.21E-05			Mouse DNA sequence from clone RP23-341B14 on chromosome 4, complete sequence
151279	TRINITY_DN131980_c0_g4	5.182319433	0.952137031	68.33089146	7.58E-09	1.52E-05			Arcobacter thereius LMG 24486 chromosome, complete genome
196422	TRINITY_DN142515_c6_g1	4.843645189	1.194925114	65.25257538	1.18E-08	2.32E-05			Heterodontus francisci Evx2 (evx2), HoxD14 (HoxD14), HoxD13 (HoxD13), HoxD12 (HoxD12), HoxD11 (HoxD11), HoxD10 (HoxD10), HoxD9 (HoxD9), HoxD8 (HoxD8), HoxD5 (HoxD5), HoxD4 (HoxD4), HoxD3 (HoxD3), HoxD2 (HoxD2), and HoxD1 (HoxD1) genes, complete cds
176280	TRINITY_DN137711_c2_g1	3.350397951	3.64012957	64.01528978	1.42E-08	2.72E-05		ACHB4_CHICK
176173	TRINITY_DN137688_c1_g1	-3.705304708	1.406681093	59.51367952	2.84E-08	5.30E-05		GCM1_RAT
73519	TRINITY_DN115078_c0_g1	-1.770586198	5.332825633	58.83912895	3.16E-08	5.77E-05		HEY1_XENLA
207526	TRINITY_DN145258_c3_g2	-1.505996747	5.597935869	54.06560302	6.90E-08	0.000123112		ZN503_DANRE
151278	TRINITY_DN131980_c0_g3	4.968906065	0.081662754	56.03618352	8.16E-08	0.000142571			Bathyraja eatonii alpha-globin gene, exons II, III and partial cds; and beta-globin gene, exons I, II and partial cds
116792	TRINITY_DN124364_c2_g1	2.826883775	1.9939983	52.44866805	9.08E-08	0.000155347			Bathyraja eatonii alpha-globin gene, exons II, III and partial cds; and beta-globin gene, exons I, II and partial cds
201319	TRINITY_DN143694_c0_g1	-2.146905486	1.685634211	50.14468754	1.36E-07	0.000227505		ASCL5_HUMAN
159535	TRINITY_DN133857_c4_g1	1.396254735	2.695201618	49.79461264	1.45E-07	0.000234932		EM55_TAKRU
22418	TRINITY_DN104451_c0_g2	3.858846632	1.34748398	49.6409403	1.49E-07	0.000234932			Platichthys stellatus clone Rp39-nfrdi microsatellite sequence
13161	TRINITY_DN102613_c4_g5	-1.33087665	6.071761462	49.62986259	1.49E-07	0.000234932		COX8B_ATEBE
40324	TRINITY_DN108118_c1_g2	-2.864028794	1.661677407	49.38040806	1.56E-07	0.000241009			Halobacterium sp. DL1, complete genome
177871	TRINITY_DN138084_c3_g2	-2.64410984	1.568854794	48.87762891	1.70E-07	0.000258905		FOXQ1_RAT
182114	TRINITY_DN139080_c0_g2	-5.051162796	2.99158972	64.78910664	1.77E-07	0.000264788			PREDICTED: Rhincodon typus protein ripply3-like (LOC109917529), mRNA
337918	TRINITY_DN94777_c3_g1	2.831649709	0.693901855	46.64376604	2.56E-07	0.000375776		KLF2_MOUSE
121743	TRINITY_DN125425_c0_g6	2.558449021	1.52318662	46.23331672	2.77E-07	0.000395008		HS3SA_HUMAN
72039	TRINITY_DN114768_c1_g3	2.990197855	0.47633963	46.08266057	2.85E-07	0.000395008		KLF4_HUMAN
348496	TRINITY_DN96801_c3_g2	-4.247421434	-0.443504345	46.01907324	2.88E-07	0.000395008			PREDICTED: Rhincodon typus homeobox protein Hox-A2-like (LOC109932162), transcript variant X2, mRNA
334502	TRINITY_DN94109_c4_g1	-2.301875439	2.01035374	46.00697962	2.89E-07	0.000395008			PREDICTED: Rhincodon typus ring finger protein 122 (rnf122), transcript variant X2, mRNA
176352	TRINITY_DN137730_c3_g1	-2.16461477	1.344867777	45.74965433	3.03E-07	0.000407781		LGR6_DANRE
156601	TRINITY_DN133195_c0_g1	-3.500645827	1.284344452	45.3975829	3.24E-07	0.000428768			PREDICTED: Zonotrichia albicollis zinc finger and BTB domain containing 14 (ZBTB14), mRNA
94827	TRINITY_DN119657_c4_g3	1.40365055	5.973407861	43.99974278	4.23E-07	0.000540104		MYL5_HUMAN
290760	TRINITY_DN86039_c1_g1	2.475493763	2.222785513	43.98890793	4.24E-07	0.000540104		MGP_GALGA
94811	TRINITY_DN119655_c3_g2	3.927396352	3.055827584	49.09778304	4.33E-07	0.000540104		HME1B_XENLA
148278	TRINITY_DN131301_c3_g1	-4.708571529	-0.366858343	43.86404586	4.34E-07	0.000540104			PREDICTED: Rhincodon typus cadherin-7-like (LOC109914503), mRNA
110704	TRINITY_DN123060_c0_g1	-1.527823572	5.713351136	43.59232916	4.58E-07	0.000560813		PLS1_HUMAN
104982	TRINITY_DN121828_c3_g1	1.810749334	1.65081252	43.42011612	4.73E-07	0.000571382			Rhinatrema bivittatum genome assembly, chromosome: 18
154215	TRINITY_DN132654_c4_g1	1.422330961	3.45248656	43.18210026	4.96E-07	0.000589858		AP2A_SHEEP
132354	TRINITY_DN127733_c1_g1	2.964818623	1.982721242	42.83308391	5.31E-07	0.000622572		ALX1_GEOFO
4830	TRINITY_DN100984_c4_g1	1.093613124	5.066704833	42.63576249	5.52E-07	0.000638092			Leucoraja erinacea Hoxa gene cluster, complete sequence
209603	TRINITY_DN145786_c0_g1	-1.348685193	4.505838692	42.40191116	5.78E-07	0.000658943		EPIPL_MOUSE
61673	TRINITY_DN112588_c2_g2	-1.123188293	9.476234434	41.85722962	6.44E-07	0.000721735		GAL3A_DANRE
141307	TRINITY_DN129728_c2_g1	1.792257706	2.122109519	41.80544902	6.51E-07	0.000721735		ANGL2_MOUSE
33343	TRINITY_DN106704_c5_g1	2.635706606	2.234265532	41.63910302	6.73E-07	0.000736163		DMRT3_HUMAN
172078	TRINITY_DN136748_c3_g1	-3.15526818	1.418377898	41.26904076	7.24E-07	0.000782426			Strongyloides papillosus genome assembly S_papillosus_LIN, scaffold SPAL_contig0000017
125860	TRINITY_DN126307_c2_g1	-1.442679983	3.678885076	40.81290332	7.94E-07	0.000846707		TGFA_RAT
39702	TRINITY_DN107997_c1_g2	5.53561779	-0.431701306	40.23881721	8.93E-07	0.000939354			Leucoraja erinacea Hoxa gene cluster, complete sequence OR	Triakis scyllium IL-1 gene for interleukin-1beta, complete cds
202129	TRINITY_DN143895_c6_g1	1.30937406	2.468850384	39.99145723	9.39E-07	0.000975621		Z385D_HUMAN
135098	TRINITY_DN128350_c0_g1	1.500610602	2.704614648	39.51547296	1.04E-06	0.001062574		RE114_HUMAN
133777	TRINITY_DN128057_c0_g3	-5.359869159	0.0388553	39.07577742	1.13E-06	0.001139348		HXA2_CHICK
141706	TRINITY_DN129819_c1_g1	-1.518384931	2.829870442	39.05982689	1.14E-06	0.001139348		LRMDA_HUMAN
128999	TRINITY_DN126989_c0_g1	2.578494776	1.583055795	38.96583967	1.16E-06	0.001147864		IRX1B_XENLA
196872	TRINITY_DN142622_c7_g1	1.489256797	6.669489827	38.15047649	1.38E-06	0.00134569
345922	TRINITY_DN96319_c4_g3	1.202641138	4.056310188	37.72496503	1.51E-06	0.001455265
115337	TRINITY_DN124068_c3_g4	-2.849740991	1.934037287	37.72051564	1.57E-06	0.001499191		HES5_RAT
175971	TRINITY_DN137643_c3_g1	1.447472347	3.00122109	37.45971446	1.59E-06	0.001503242		HEG_DANRE
329836	TRINITY_DN93193_c5_g2	2.379974212	2.391857428	37.40990828	1.61E-06	0.001503242
151814	TRINITY_DN132101_c3_g6	1.475824795	5.870265585	37.27872824	1.66E-06	0.001523027		NDNF_HUMAN
334226	TRINITY_DN94055_c4_g1	1.288683274	3.270849142	37.23591966	1.67E-06	0.001523027		SOX9_PONPY
159104	TRINITY_DN133753_c0_g1	-1.471483115	3.169895078	37.17470391	1.69E-06	0.001523027		K1C18_SCYST
35658	TRINITY_DN107177_c3_g1	2.239399498	2.164245129	37.14115749	1.71E-06	0.001523027		RSPO1_HUMAN
20189	TRINITY_DN103999_c0_g2	1.236031474	4.007101023	36.80270774	1.84E-06	0.001603196		PKNX2_HUMAN
204963	TRINITY_DN144608_c3_g1	1.175092778	4.346806281	36.2084403	2.09E-06	0.001785612		CO1A2_ONCMY
178189	TRINITY_DN138160_c0_g2	1.342959258	3.636925142	36.02475933	2.17E-06	0.001822755		ACHB4_CHICK
149635	TRINITY_DN131616_c3_g2	-2.095333648	2.704824125	36.01955791	2.18E-06	0.001822755		ASCL5_HUMAN
204020	TRINITY_DN144372_c1_g1	-1.630472864	1.843453485	35.85488828	2.26E-06	0.001870541		CHAD_BOVIN
183224	TRINITY_DN139348_c1_g1	-1.315599407	4.285351292	35.54888226	2.41E-06	0.001980591		PLK2_RAT
180340	TRINITY_DN138678_c1_g1	3.645709331	0.095196615	35.38606147	2.50E-06	0.002032671
193331	TRINITY_DN141760_c2_g2	1.454114563	3.686064962	35.33705394	2.53E-06	0.002034653		KALM_CHICK
106830	TRINITY_DN122221_c3_g1	1.489080465	3.588582064	35.24712455	2.58E-06	0.002055376		MMP23_HUMAN
58024	TRINITY_DN111842_c2_g3	1.082903841	3.858722788	35.09189788	2.67E-06	0.002106862
209488	TRINITY_DN145763_c7_g1	1.051655368	5.982796102	34.96779627	2.74E-06	0.002144672		EMP2_HUMAN
204199	TRINITY_DN144418_c5_g1	2.072608554	3.092966326	34.92614378	2.77E-06	0.002144672		MYOD1_CHICK
321950	TRINITY_DN91729_c6_g1	1.588318979	2.956188198	34.8115729	2.84E-06	0.002175129		SNAI2_MOUSE
151813	TRINITY_DN132101_c3_g5	1.480680323	5.898681167	34.77896644	2.86E-06	0.002175129		NDNF_HUMAN
115805	TRINITY_DN124162_c3_g3	-4.851255541	0.426102596	34.66429165	2.94E-06	0.002211076
167711	TRINITY_DN135745_c1_g1	1.161441131	4.47472543	34.58192386	2.99E-06	0.002231717
204601	TRINITY_DN144520_c2_g3	1.885884822	2.179317502	34.41826754	3.10E-06	0.002294249		RASF8_MOUSE
35292	TRINITY_DN107109_c10_g1	1.72572454	2.790714517	34.20565497	3.25E-06	0.002385115
34147	TRINITY_DN106858_c2_g2	-3.216368846	-0.134424778	33.95258056	3.45E-06	0.00249158
352778	TRINITY_DN97611_c0_g1	-2.250486312	2.059903042	33.93387787	3.46E-06	0.00249158		HSPB1_HUMAN
20188	TRINITY_DN103999_c0_g1	1.211052364	3.769977609	33.54492351	3.78E-06	0.002682129		PKNX2_HUMAN
319518	TRINITY_DN91275_c9_g1	-4.390339686	0.14551398	33.48350396	3.83E-06	0.002682129
154974	TRINITY_DN132828_c5_g1	1.644193447	2.087882213	33.47592843	3.84E-06	0.002682129		MYG_HETPO
183117	TRINITY_DN139318_c1_g1	1.749202977	1.241877674	33.42230542	3.89E-06	0.002682129		CADH4_CHICK
336480	TRINITY_DN94500_c3_g1	-2.42336174	1.693295461	33.42090045	3.89E-06	0.002682129		LHX8_HUMAN
128310	TRINITY_DN126842_c7_g1	1.399500097	2.536271023	33.01219592	4.27E-06	0.00292093		H2AW_MOUSE
192652	TRINITY_DN141604_c0_g2	1.306253634	1.98162746	32.96084252	4.32E-06	0.00293122		LPAR1_RAT
199303	TRINITY_DN143209_c1_g1	1.759188673	3.203910454	32.87555703	4.41E-06	0.002964874
129656	TRINITY_DN127134_c4_g1	1.279896405	5.334729284	32.74706958	4.54E-06	0.003029279		KCD15_BOVIN
157474	TRINITY_DN133389_c4_g2	2.223400158	4.246464903	33.90658082	4.75E-06	0.003143659
193330	TRINITY_DN141760_c2_g1	1.386599951	2.746980819	32.44677759	4.87E-06	0.003187377		KALM_HUMAN
153830	TRINITY_DN132567_c1_g1	2.278500896	1.431174288	32.42351249	4.89E-06	0.003187377		SFRP3_PONAB
174511	TRINITY_DN137306_c2_g1	4.105342064	0.297683316	32.32504854	5.01E-06	0.003216394		ALX3_MOUSE
17708	TRINITY_DN103518_c3_g1	4.236185729	0.312956173	32.31684068	5.02E-06	0.003216394
310424	TRINITY_DN89612_c5_g1	1.108618031	4.693240412	32.19812935	5.16E-06	0.00328099		ZP3R_MOUSE
43966	TRINITY_DN108879_c2_g1	2.624840495	0.960034105	32.01831193	5.38E-06	0.003395469
159536	TRINITY_DN133857_c4_g2	1.335003781	2.436035967	31.69599916	5.80E-06	0.00363436		CSKP_HUMAN
13315	TRINITY_DN102643_c4_g1	-1.954723174	0.68470504	31.54925315	6.00E-06	0.003733768		HHEX_XENTR
189045	TRINITY_DN140757_c6_g2	-1.205818898	2.754372167	31.27605967	6.40E-06	0.003953134
25365	TRINITY_DN105044_c1_g1	2.707842906	2.979336712	32.13128039	6.64E-06	0.004066089		CQ058_XENLA
76140	TRINITY_DN115618_c0_g1	-1.8542463	1.315978936	31.00330004	6.83E-06	0.004155519		KLF2_RAT
178634	TRINITY_DN138267_c0_g1	1.792718426	1.337371464	30.90303843	7.00E-06	0.004195536		TPC2_HUMAN
109743	TRINITY_DN122847_c0_g1	1.507342135	3.597921899	30.90149007	7.00E-06	0.004195536		TSG6_HUMAN
69980	TRINITY_DN114322_c1_g2	2.080230791	1.011306831	30.50936776	7.69E-06	0.004575534		COIA1_HUMAN
122276	TRINITY_DN125541_c4_g1	1.272267551	2.427025077	30.0797295	8.53E-06	0.005039203
191735	TRINITY_DN141390_c7_g1	-3.587150065	0.733118225	29.9944445	8.71E-06	0.005107813
203713	TRINITY_DN144291_c2_g1	2.097182941	2.681771913	29.90927	8.89E-06	0.005177651		MSMB_STRCA
5797	TRINITY_DN101172_c3_g3	-3.772702233	-0.129369797	29.83597991	9.05E-06	0.005233709		PRVU_CHICK
147310	TRINITY_DN131082_c1_g4	-1.693052013	4.970264339	30.09234951	9.25E-06	0.005307912
216410	TRINITY_DN147626_c2_g2	-1.545798847	1.894398317	29.6661388	9.44E-06	0.00537931		LRMP_HUMAN
169263	TRINITY_DN136111_c6_g2	1.677947036	1.039089284	29.60407797	9.58E-06	0.005423871		RALY_MOUSE
115804	TRINITY_DN124162_c3_g2	-5.039011247	-0.537769483	29.5012693	9.82E-06	0.005524021
207525	TRINITY_DN145258_c3_g1	-1.428053921	2.92924262	29.44183825	9.97E-06	0.005566974		LRMDA_MOUSE
282327	TRINITY_DN84341_c0_g1	-2.17816009	0.671966083	29.07885214	1.09E-05	0.00604617		MLRB_CHICK
200924	TRINITY_DN143601_c1_g1	3.135734679	-0.021766691	28.94289609	1.13E-05	0.0062073
156391	TRINITY_DN133152_c3_g1	-1.520327172	1.20149177	28.91827127	1.13E-05	0.0062073		GHSR_HUMAN
148447	TRINITY_DN131340_c2_g2	-2.372417267	0.773666058	28.7980902	1.17E-05	0.006311036		FGF5_HUMAN
197799	TRINITY_DN142840_c1_g1	1.262839291	1.933796826	28.79805051	1.17E-05	0.006311036		TPC1_RAT
204599	TRINITY_DN144520_c2_g1	1.934424749	1.723896855	28.63483728	1.22E-05	0.006529525		RASF8_HUMAN
111434	TRINITY_DN123213_c3_g2	4.104578532	1.24012762	28.52223612	1.25E-05	0.006671852		FOXE4_XENLA
168345	TRINITY_DN135893_c2_g1	1.115947784	2.788685711	28.49555578	1.26E-05	0.006673115
352536	TRINITY_DN97565_c6_g1	2.254024324	0.677451422	28.45549678	1.27E-05	0.006697032		CRGN_XENTR
152353	TRINITY_DN132215_c0_g3	1.398793519	2.490708969	28.40051361	1.29E-05	0.006746505		H2AW_HUMAN
163506	TRINITY_DN134745_c1_g3	-5.938359905	0.16324451	31.34157032	1.30E-05	0.006749566
202473	TRINITY_DN143981_c2_g1	-1.102249155	4.925111247	28.34524285	1.31E-05	0.006754457		K1C19_RAT
202475	TRINITY_DN143981_c2_g3	-1.479444121	2.460734071	28.26300243	1.34E-05	0.006852052
139449	TRINITY_DN129311_c0_g1	-2.415340634	1.368226375	28.17474871	1.37E-05	0.006962066		FXI1E_XENLA
118943	TRINITY_DN124834_c0_g2	-1.38887708	2.097969884	28.11145788	1.39E-05	0.007030082
103253	TRINITY_DN121470_c0_g3	4.690907693	0.812812606	27.79140924	1.50E-05	0.007574726		HS3SA_HUMAN
149017	TRINITY_DN131476_c3_g1	-1.21665331	1.958167974	27.64160485	1.56E-05	0.007819966		RSPO3_HUMAN
304395	TRINITY_DN88524_c4_g1	1.193535513	5.511493153	27.37068623	1.67E-05	0.008315966
214522	TRINITY_DN147068_c0_g1	-2.136019511	1.606525258	27.35246367	1.68E-05	0.008315966		CNTN2_MOUSE
301454	TRINITY_DN87983_c5_g1	1.922356246	2.3192634	27.23780313	1.73E-05	0.008512029
90107	TRINITY_DN118624_c1_g1	1.728622618	1.696761581	27.17319516	1.76E-05	0.008555988		WFDC1_CHICK
124567	TRINITY_DN126034_c3_g1	1.999276897	1.156554222	27.15974506	1.77E-05	0.008555988
213558	TRINITY_DN146798_c2_g1	1.828648551	1.544823569	27.14817757	1.77E-05	0.008555988
121468	TRINITY_DN125368_c2_g2	1.148395453	4.688691533	27.08619412	1.80E-05	0.008642274		PTX3_BOVIN
217568	TRINITY_DN148020_c4_g3	1.524827237	1.189593729	27.01044818	1.84E-05	0.008760831
185848	TRINITY_DN139985_c6_g2	1.863260463	2.321767828	26.85276458	1.91E-05	0.00907106
97125	TRINITY_DN120144_c4_g2	-2.32672641	0.554780154	26.76362951	1.96E-05	0.009183716		CCKAR_CAVPO
24322	TRINITY_DN104841_c0_g1	3.460771483	0.220393057	26.76040331	1.96E-05	0.009183716		WNT16_BOVIN
150577	TRINITY_DN131822_c1_g2	-2.251058639	1.173775348	26.657232	2.01E-05	0.009325447		LHX9_DANRE
204900	TRINITY_DN144593_c3_g2	-2.447062874	1.194205673	26.59082065	2.05E-05	0.009396102		ESM1_MOUSE
205545	TRINITY_DN144756_c1_g1	1.945076586	3.698790432	26.83731085	2.05E-05	0.009396102		LUM_CHICK
341240	TRINITY_DN95407_c4_g1	4.593996575	-0.436747615	26.51442114	2.09E-05	0.009515851		ANGL1_MOUSE
35400	TRINITY_DN107130_c0_g1	2.967156773	0.31538781	26.41356642	2.14E-05	0.009714559		FOXH1_DANRE
49310	TRINITY_DN109999_c0_g1	-3.391186303	2.068111389	29.72110083	2.21E-05	0.009979338		WNT2_MONDO
133775	TRINITY_DN128057_c0_g1	-2.902693551	-0.478113066	25.90145737	2.45E-05	0.010925251		HXA2_HETFR
178000	TRINITY_DN138116_c5_g2	1.239337459	2.330492588	25.75322187	2.55E-05	0.011118214		DACT1_XENTR
12365	TRINITY_DN102458_c2_g2	-2.521575688	0.295255186	25.61125497	2.64E-05	0.011481692
182172	TRINITY_DN139095_c1_g2	2.785067546	0.9682154	25.39893846	2.80E-05	0.012082073
168382	TRINITY_DN135899_c4_g2	-1.153261739	3.188908103	25.29311848	2.88E-05	0.012361637		TNF10_HUMAN
213537	TRINITY_DN146794_c1_g1	1.361726741	1.195805559	25.23615067	2.92E-05	0.012485174		HOT_XENLA
112965	TRINITY_DN123549_c0_g2	1.438212758	2.320899939	25.16025077	2.98E-05	0.012674355
121717	TRINITY_DN125419_c0_g4	-1.860400295	5.206730111	27.40930689	3.02E-05	0.012774073		RABP1_HUMAN
81359	TRINITY_DN116735_c3_g1	2.223164858	1.891961049	25.08890584	3.04E-05	0.012785597
155777	TRINITY_DN133007_c0_g2	1.882185208	1.276866048	24.98923002	3.12E-05	0.013064034
306770	TRINITY_DN88963_c5_g6	-1.230922285	2.525601673	24.9411686	3.16E-05	0.013145448		FINC_HUMAN
195042	TRINITY_DN142175_c0_g2	-1.912996098	0.948483894	24.92814335	3.17E-05	0.013145448		VGFR2_HUMAN
105078	TRINITY_DN121848_c3_g1	1.436328209	2.264351091	24.87526327	3.22E-05	0.013266219
160785	TRINITY_DN134135_c1_g1	-2.333673567	0.566389234	24.76842614	3.31E-05	0.013584246		SOX7_XENTR
99945	TRINITY_DN120758_c5_g2	-2.130655496	0.985743884	24.60659279	3.46E-05	0.014119005
182589	TRINITY_DN139195_c0_g1	1.177425295	3.163606908	24.54335096	3.52E-05	0.0142684		SSUH2_DANRE
103896	TRINITY_DN121603_c1_g1	-1.356409372	4.673527315	24.53095793	3.53E-05	0.0142684		MYL4_PIG
2868	TRINITY_DN100582_c5_g3	3.768027207	-0.151676939	24.40198428	3.65E-05	0.014702821
17752	TRINITY_DN103525_c3_g3	-1.122996855	3.709082951	24.36069465	3.69E-05	0.014795811		VAMP8_MOUSE
110700	TRINITY_DN123059_c1_g3	1.285099017	3.576947103	24.31599129	3.74E-05	0.014903693
164843	TRINITY_DN135044_c4_g2	1.101215504	3.44244482	24.25482376	3.80E-05	0.015067467		UT2_RABIT
194744	TRINITY_DN142101_c2_g1	1.262683288	1.951547383	24.24020968	3.82E-05	0.015067467		HMCN1_HUMAN
28628	TRINITY_DN105715_c5_g1	-1.366382276	1.340792323	24.20827079	3.85E-05	0.015126221		MGLL_HUMAN
204353	TRINITY_DN144464_c6_g1	1.090053083	3.395049621	24.15771274	3.90E-05	0.015160277		PDLI4_CHICK
137421	TRINITY_DN128866_c1_g1	1.419889526	4.029455193	24.14766872	3.92E-05	0.015160277		MIA_RAT
97493	TRINITY_DN120218_c9_g1	1.366373149	1.656704102	24.06795353	4.00E-05	0.015388608
164081	TRINITY_DN134876_c0_g1	1.393537678	6.513781325	24.05842217	4.01E-05	0.015388608		SNAI1_XENLA
50609	TRINITY_DN110273_c3_g2	1.878243578	1.356762676	23.98941812	4.09E-05	0.015608491
312421	TRINITY_DN89968_c6_g1	1.496157214	2.571796672	23.75507577	4.36E-05	0.016526542		COIA1_MOUSE
7500	TRINITY_DN101506_c4_g1	3.997445615	-0.507784078	23.74709685	4.37E-05	0.016526542
180278	TRINITY_DN138664_c0_g1	1.537869523	4.196531529	23.70453537	4.42E-05	0.016532242		TWST2_RAT
214782	TRINITY_DN147141_c0_g2	1.162333111	3.560438585	23.70060441	4.42E-05	0.016532242
146671	TRINITY_DN130938_c5_g3	-1.00747017	4.186821053	23.69589971	4.43E-05	0.016532242		CERS6_MOUSE
207528	TRINITY_DN145258_c3_g4	-2.118088662	0.151442448	23.60843182	4.54E-05	0.016858573
309084	TRINITY_DN89380_c6_g2	-2.861273243	0.603487834	23.58778783	4.56E-05	0.016878404
213431	TRINITY_DN146762_c1_g2	1.567497005	1.353624297	23.53448303	4.63E-05	0.017051617		COPA1_HUMAN
49595	TRINITY_DN110061_c7_g1	-1.730505446	0.754120545	23.44226473	4.75E-05	0.017413561		AGR3_MOUSE
86165	TRINITY_DN117762_c5_g1	-3.9022013	0.151239569	23.36656638	4.85E-05	0.017703224
293882	TRINITY_DN86606_c1_g1	1.787369452	2.583577054	23.26308763	4.99E-05	0.018137979		PACA_ONCNE
173799	TRINITY_DN137142_c1_g2	1.259859945	3.458269382	22.98004973	5.40E-05	0.019538938		CNTFR_CHICK
138808	TRINITY_DN129167_c4_g1	1.290423918	2.417705951	22.91716367	5.50E-05	0.019711738
301563	TRINITY_DN88006_c3_g2	2.46448442	0.346628614	22.51665941	6.15E-05	0.021900053
104550	TRINITY_DN121740_c3_g1	2.069154469	1.170283494	22.38638653	6.38E-05	0.022518098
191273	TRINITY_DN141286_c0_g2	2.327769885	1.059694526	22.38247584	6.39E-05	0.022518098		DLX1_HUMAN
166962	TRINITY_DN135559_c3_g1	-5.715717576	1.430135524	26.87463777	6.43E-05	0.022563581		GCM2_HUMAN
41161	TRINITY_DN108294_c4_g2	2.32541222	0.501979983	22.29942287	6.54E-05	0.022857863
164903	TRINITY_DN135061_c4_g1	2.261712053	1.176731976	22.13757852	6.85E-05	0.023831571		GRIFN_DANRE
78019	TRINITY_DN116024_c0_g2	1.733237193	1.668906737	22.06974572	6.98E-05	0.02419378		CRA1B_DANRE
346168	TRINITY_DN96363_c4_g2	-2.389059896	0.496537821	21.99164363	7.14E-05	0.024634733		PGCA_CANLF
156301	TRINITY_DN133131_c1_g4	2.478526904	0.303924131	21.91663522	7.30E-05	0.024958526		CRHBP_HUMAN
363507	TRINITY_DN99744_c2_g1	-1.303219928	2.020934005	21.88249261	7.37E-05	0.024985052
197893	TRINITY_DN142862_c0_g1	2.711625725	-0.120556066	21.87475419	7.38E-05	0.024985052		DMBX1_CHICK
113158	TRINITY_DN123592_c0_g1	-1.843160172	0.434984138	21.8694922	7.40E-05	0.024985052		Z804A_MOUSE
321361	TRINITY_DN91619_c3_g1	-1.723885487	1.359906092	21.81547009	7.51E-05	0.025147658		CAH13_HUMAN
6297	TRINITY_DN101278_c2_g2	-1.170155719	3.944484864	21.79546218	7.55E-05	0.025147658		FINC_RABIT
151976	TRINITY_DN132137_c3_g1	-1.105980778	1.811728194	21.78897133	7.57E-05	0.025147658		URIC_MOUSE
146262	TRINITY_DN130845_c1_g1	1.955248893	4.27858568	23.23656379	7.63E-05	0.025147658		PRRX1_CHICK
198767	TRINITY_DN143073_c4_g2	2.674538217	3.621497705	24.73796535	7.72E-05	0.025344618
185059	TRINITY_DN139788_c2_g2	-1.794796499	2.752587829	22.01273589	7.75E-05	0.025359544		CAH2_TRIHK
8601	TRINITY_DN101719_c4_g3	-1.459448091	7.467959407	22.87783628	7.79E-05	0.025363295
32205	TRINITY_DN106472_c3_g2	2.130138809	0.285559349	21.62832276	7.93E-05	0.025717078
88712	TRINITY_DN118320_c3_g2	-4.777527384	0.106319507	23.15254382	8.53E-05	0.027249743		WNT2B_CHICK
87797	TRINITY_DN118116_c10_g1	-2.531626533	1.057248008	21.24643426	8.85E-05	0.028052256
106839	TRINITY_DN122222_c4_g5	1.073097507	4.448959264	21.1955531	8.98E-05	0.028360293
256504	TRINITY_DN52505_c0_g1	-6.211730371	-1.598336113	21.14238653	9.12E-05	0.028655278
126001	TRINITY_DN126336_c7_g1	-1.630417945	1.146973549	21.1239789	9.17E-05	0.028655278
125820	TRINITY_DN126297_c4_g1	1.436419522	3.95477208	21.12051526	9.18E-05	0.028655278		FOXD1_XENTR
50984	TRINITY_DN110348_c9_g1	2.354328024	0.881410308	21.07528188	9.30E-05	0.028925217
38626	TRINITY_DN107784_c2_g1	-1.820848211	0.435664514	20.97075907	9.59E-05	0.029485575
147882	TRINITY_DN131213_c5_g3	-2.29637988	-0.196219622	20.95282749	9.64E-05	0.029490728
165810	TRINITY_DN135277_c5_g1	-1.838672707	1.07263074	20.9446132	9.66E-05	0.029490728		RN122_MOUSE
9463	TRINITY_DN101889_c0_g1	2.883680196	0.938599994	20.83210822	9.99E-05	0.030159663
198766	TRINITY_DN143073_c4_g1	1.983437752	2.290754013	20.75416995	0.000102177	0.030725203
336782	TRINITY_DN94558_c4_g1	1.228567778	1.911994739	20.69779224	0.000103882	0.031124107
208290	TRINITY_DN145455_c1_g1	-1.445764028	2.155194045	20.64662441	0.000105457	0.031325991		RB8NL_HUMAN
36176	TRINITY_DN107278_c9_g1	-1.844157828	0.983898095	20.64070799	0.000105641	0.031325991		MYCT1_XENTR
91310	TRINITY_DN118890_c5_g1	-2.644109769	-0.383412667	20.63877109	0.000105701	0.031325991		TM125_MOUSE
116324	TRINITY_DN124264_c3_g1	1.763240879	0.497654019	20.51023698	0.000109781	0.032150533		COIA1_HUMAN
153893	TRINITY_DN132578_c4_g1	1.434316927	1.202009221	20.50592424	0.000109921	0.032150533		PGFRB_CANLF
193479	TRINITY_DN141795_c4_g1	-1.039088992	3.874959915	20.50196341	0.00011005	0.032150533		CYGB2_DANRE
205370	TRINITY_DN144715_c0_g1	1.305517888	1.359890327	20.32819346	0.000115853	0.033606892		F172A_XENTR
159211	TRINITY_DN133777_c2_g1	-1.280080556	6.519701961	20.46563813	0.000122423	0.035348848		UNC5D_HUMAN
205632	TRINITY_DN144777_c1_g2	-1.588457279	1.194072141	20.12346634	0.000123118	0.035348848
208236	TRINITY_DN145440_c1_g1	-1.556513764	2.615691207	20.0573922	0.000125566	0.035916657		VEGFC_HUMAN
355883	TRINITY_DN98227_c7_g1	-1.562248411	1.382456485	19.9822248	0.000128415	0.036477399		KANK1_HUMAN
357122	TRINITY_DN98478_c4_g2	-1.028580889	2.402557653	19.91394887	0.000131063	0.037101296		NLRP3_BOVIN
10948	TRINITY_DN102181_c5_g1	3.291032053	-0.245260714	19.87888298	0.000132446	0.037305203
141777	TRINITY_DN129835_c0_g2	-1.337057809	1.282365055	19.64162308	0.000142227	0.039579189		LRC32_HUMAN
214523	TRINITY_DN147068_c0_g2	-1.756978744	2.555516882	19.65893889	0.000143091	0.039684895		CNTN2_CHICK
96796	TRINITY_DN120085_c1_g1	-1.54497183	0.480582099	19.53051335	0.000147073	0.040380154
139096	TRINITY_DN129228_c3_g1	-1.086944717	3.121583744	19.4707972	0.000149751	0.040978283
192913	TRINITY_DN141664_c3_g2	-1.899643543	-0.239835749	19.43074552	0.000151576	0.041339977		SHE_HUMAN
196891	TRINITY_DN142629_c1_g2	-1.991797281	-0.320691346	19.41433876	0.000152331	0.041408226		CADH7_CHICK
186610	TRINITY_DN140181_c4_g1	2.441896344	0.583918339	19.39089776	0.000153416	0.041497751		5HT1E_CAVPO
112401	TRINITY_DN123430_c2_g2	1.479112048	1.145839412	19.38447928	0.000153715	0.041497751
168415	TRINITY_DN135907_c4_g1	-1.000601668	3.404911015	19.36349781	0.000154695	0.041497751		CP3A4_HUMAN
102061	TRINITY_DN121205_c6_g1	-1.224222184	2.842834364	19.36029867	0.000154845	0.041497751		KCRB_CHICK
206717	TRINITY_DN145058_c0_g2	1.326028595	2.443571773	19.3530131	0.000155188	0.041497751		VSTM4_HUMAN
214186	TRINITY_DN146973_c0_g2	1.807294673	0.862692958	19.30342972	0.00015754	0.041989924		PCD18_HUMAN
142403	TRINITY_DN129973_c1_g1	1.221665908	1.251557404	19.27167577	0.000159066	0.042259575
188973	TRINITY_DN140736_c0_g1	1.50485331	0.706390946	19.15786352	0.00016467	0.043466946		TM119_MOUSE
159334	TRINITY_DN133810_c0_g1	2.576432474	-0.471043812	19.11003462	0.000167088	0.043963865		S35F4_MOUSE
200975	TRINITY_DN143614_c1_g1	1.322351123	2.25477685	19.06869493	0.000169208	0.044065007		GPM6B_MOUSE
217463	TRINITY_DN147983_c1_g1	1.074489587	2.773946695	19.06613217	0.000169341	0.044065007		CO1A1_CHICK
153071	TRINITY_DN132399_c2_g1	-1.757384501	0.303917663	19.05671646	0.000169828	0.044065007
76415	TRINITY_DN115678_c6_g2	-2.119812368	0.221155039	19.05040837	0.000170156	0.044065007		STING_XENTR
313425	TRINITY_DN90148_c1_g2	4.966866111	-0.405118475	19.01852143	0.000171822	0.044356452
121630	TRINITY_DN125403_c7_g1	-1.641214606	0.529315172	18.93644479	0.000176191	0.044892585
288760	TRINITY_DN85669_c7_g3	-1.879805425	4.361330008	20.81688895	0.000176633	0.044892585
287041	TRINITY_DN85343_c4_g1	7.389318837	-1.021197673	19.8452846	0.000184757	0.046668575
327769	TRINITY_DN92817_c6_g1	-1.898517685	1.29485861	18.72700392	0.000187892	0.047169991
2235	TRINITY_DN100448_c5_g1	2.627355376	0.613869222	18.7048966	0.000189175	0.047347331
134484	TRINITY_DN128218_c0_g2	2.367706746	1.242070156	18.67419523	0.000190972	0.047651975		SFRP3_PONAB
178207	TRINITY_DN138165_c0_g2	1.238022593	1.775186878	18.63795561	0.000193118	0.047906448		VEGFC_HUMAN
1576	TRINITY_DN100313_c6_g1	1.874393075	0.590940118	18.63648373	0.000193206	0.047906448
186865	TRINITY_DN140246_c8_g1	1.185434493	2.333098127	18.57714738	0.000196777	0.048510581		FGF10_HUMAN
149277	TRINITY_DN131541_c3_g1	-4.498104727	2.96201506	23.23175734	0.000198397	0.048666825		TLX3_HUMAN
200463	TRINITY_DN143484_c0_g1	1.239592721	1.087435864	18.48699529	0.00020234	0.049289927		FHOD3_HUMAN
172617	TRINITY_DN136872_c0_g2	-1.968431942	0.31192498	18.44640508	0.0002049	0.049765834
