## Supplemental table 5 for "Conserved and unique transcriptional features of pharyngeal arches in the skate (*Leucoraja erinacea*) and evolution of the jaw"

	genes	logFC	logCPM	F	PValue	FDR		Annotation SWISSPROT
173268	TRINITY_DN137020_c2_g4	6.22469212	3.096434326	95.81458709	2.46E-10	2.02E-05		Hand2
20583	TRINITY_DN104085_c1_g1	6.406608304	3.763263985	88.42203363	2.18E-09	8.93E-05		Hand2
186205	TRINITY_DN140074_c0_g1	3.110778816	3.013153555	62.59784595	1.76E-08	0.000482354		NKX25_XENLA
9564	TRINITY_DN101905_c2_g4	-3.494325289	3.597183762	59.4732597	2.86E-08	0.000575319		FOXG1_XENLA
132881	TRINITY_DN127845_c2_g1	3.743771949	4.35272272	61.3981517	3.50E-08	0.000575319		Edn1
209823	TRINITY_DN145841_c0_g1	5.899323164	0.276366727	44.10099876	4.15E-07	0.005675426
187158	TRINITY_DN140320_c0_g1	-2.047131986	3.185650719	40.59704701	8.30E-07	0.009730535		SIX2_MOUSE
347199	TRINITY_DN96551_c2_g1	-2.478066151	3.74564003	39.45291413	1.05E-06	0.010764009
218057	TRINITY_DN148196_c3_g3	-2.445068733	3.653473981	38.54563977	1.27E-06	0.011557764
115372	TRINITY_DN124075_c1_g1	-1.634967359	4.984626319	37.79787176	1.48E-06	0.012179694		INK1A_DANRE
203997	TRINITY_DN144365_c4_g1	-1.51799589	3.351175799	36.67067826	1.89E-06	0.013318281		TIFA_RAT
155459	TRINITY_DN132939_c0_g2	3.774562806	2.642409458	36.53095336	1.95E-06	0.013318281		MSMB1_PROFL
218055	TRINITY_DN148196_c3_g1	-2.468068844	3.437343342	35.75397032	2.31E-06	0.01456364		EDNRA_RAT
320963	TRINITY_DN91546_c7_g1	-7.061609943	0.325197898	32.82483917	4.46E-06	0.026140749
198160	TRINITY_DN142928_c11_g3	3.144313832	1.957954036	30.76916804	7.23E-06	0.039550907
111434	TRINITY_DN123213_c3_g2	4.751231308	1.24012762	29.65745759	9.46E-06	0.048516583		FOXE4_XENLA
