## Supplemental table 6 for "Conserved and unique transcriptional features of pharyngeal arches in the skate (*Leucoraja erinacea*) and evolution of the jaw"

	genes	logFC	logCPM	F	PValue	FDR		Annotation SWISSPROT	Annotation nr
200224	TRINITY_DN143431_c6_g2	-7.741905067	4.62173487	531.1724016	3.42E-19	2.81E-14		HXA2_HETFR
200223	TRINITY_DN143431_c6_g1	-6.003555507	2.162194312	317.8053603	2.20E-16	9.05E-12		HXA3_HETFR
92528	TRINITY_DN119152_c0_g1	-7.796103713	2.503408724	231.5164403	1.06E-14	2.90E-10			Leucoraja erinacea Hoxa gene cluster, complete sequence
206105	TRINITY_DN144902_c1_g1	-4.878958534	3.324634312	176.3131862	2.69E-13	5.52E-09			Bathyraja eatonii alpha-globin gene, exons II, III and partial cds; and beta-globin gene, exons I, II and partial cds
84626	TRINITY_DN117431_c0_g1	-4.369699455	3.148455113	167.6918595	4.83E-13	7.32E-09		PPLA_CHICK
148452	TRINITY_DN131341_c1_g2	6.500834234	3.844120037	166.220034	5.35E-13	7.32E-09		PITX3_XENLA
76622	TRINITY_DN115723_c2_g1	5.515359201	2.542834812	155.0803194	1.19E-12	1.40E-08		PITX3_XENLA
69454	TRINITY_DN114210_c2_g3	6.324368963	3.544441873	146.4256471	2.30E-12	2.36E-08			PREDICTED: Solenopsis invicta beta-arrestin-2 (LOC105199578), transcript variant X7, mRNA
96035	TRINITY_DN119931_c0_g1	6.619157159	3.87533276	139.3796643	4.02E-12	3.67E-08		OTX2_MOUSE
120370	TRINITY_DN125125_c4_g1	5.499924388	2.808444704	131.6773952	7.62E-12	6.26E-08			Raja eglanteria clone 2113 Ig heavy chain (Vx, Dx1, Dx2, Jx, Cx1, and Cx2) gene region
140447	TRINITY_DN129532_c1_g1	-4.637987051	1.815055289	127.7705449	1.07E-11	7.97E-08			Scyliorhinus canicula Cluster_HOXB sequence
175712	TRINITY_DN137581_c2_g1	-4.943795572	2.126222198	124.5009578	1.42E-11	9.74E-08		HXB1_CHICK
139452	TRINITY_DN129311_c0_g4	-3.534167541	2.445495817	101.8709111	1.27E-10	8.02E-07		HXA2_MOUSE
157855	TRINITY_DN133479_c2_g1	4.732354647	2.742240027	100.416359	1.48E-10	8.68E-07		OTX2A_XENLA
82238	TRINITY_DN116927_c9_g1	2.611083362	4.586102299	96.20656204	2.33E-10	1.28E-06			Bathyraja eatonii alpha-globin gene, exons II, III and partial cds; and beta-globin gene, exons I, II and partial cds
301455	TRINITY_DN87983_c6_g1	2.912360028	5.202958046	91.45326481	3.98E-10	2.04E-06		S100Z_HUMAN
116792	TRINITY_DN124364_c2_g1	5.555441821	1.9939983	90.60691288	4.38E-10	2.12E-06			Bathyraja eatonii alpha-globin gene, exons II, III and partial cds; and beta-globin gene, exons I, II and partial cds
197784	TRINITY_DN142835_c1_g2	3.018150306	5.088247831	88.70555053	5.46E-10	2.49E-06		CRLF1_HUMAN
149986	TRINITY_DN131698_c1_g1	2.988216549	4.65081754	86.98745356	6.69E-10	2.89E-06		PITX1_CHICK
176280	TRINITY_DN137711_c2_g1	5.106852985	3.64012957	80.08951153	1.56E-09	6.41E-06		ACHB4_CHICK
175301	TRINITY_DN137480_c3_g1	5.349295121	1.267929226	77.1148898	2.29E-09	8.94E-06			Leucoraja erinacea Hoxa gene cluster, complete sequence
164722	TRINITY_DN135019_c0_g1	4.006296152	2.669054235	76.00149335	2.65E-09	9.88E-06		FOXE1_XENLA
138352	TRINITY_DN129069_c3_g2	3.609175693	2.255588133	74.75989663	3.12E-09	1.11E-05			Zearaja chilensis microsatellite Zch_MS16 sequence
33849	TRINITY_DN106799_c1_g1	7.876832188	2.533663521	70.49123397	5.59E-09	1.91E-05		PITX2_RAT
206	TRINITY_DN100039_c0_g1	-2.161443626	6.425031726	68.45727003	7.44E-09	2.35E-05		AGR3_MOUSE
176173	TRINITY_DN137688_c1_g1	-5.228792651	1.406681093	68.45706383	7.44E-09	2.35E-05		GCM1_RAT
201319	TRINITY_DN143694_c0_g1	-3.491204083	1.685634211	67.12247172	9.01E-09	2.64E-05		ASCL5_HUMAN
128999	TRINITY_DN126989_c0_g1	4.891554329	1.583055795	67.12024667	9.02E-09	2.64E-05		IRX1B_XENLA
33343	TRINITY_DN106704_c5_g1	4.446730628	2.234265532	65.51330162	1.14E-08	3.23E-05		DMRT3_HUMAN
151279	TRINITY_DN131980_c0_g4	6.559738968	0.952137031	62.74874158	1.72E-08	4.70E-05			Arcobacter thereius LMG 24486 chromosome, complete genome
137650	TRINITY_DN128919_c4_g1	3.501806867	2.446677144	62.55476942	1.77E-08	4.70E-05		CD3D_BOVIN
136849	TRINITY_DN128739_c0_g1	-4.558330532	0.189724679	62.21828081	1.87E-08	4.79E-05		TM215_HUMAN
175713	TRINITY_DN137581_c2_g2	-5.753050713	0.548862187	58.05079314	3.58E-08	8.92E-05		HXB3A_DANRE
215776	TRINITY_DN147427_c1_g1	-2.70086868	2.801831725	55.92705032	5.06E-08	0.000122185			Heterodontus japonicus hjcl mRNA for lectin, complete cds
149635	TRINITY_DN131616_c3_g2	-3.453882672	2.704824125	55.31870097	5.60E-08	0.000128268		ASCL5_HUMAN
117561	TRINITY_DN124530_c2_g1	6.007445613	1.308875877	55.28688213	5.62E-08	0.000128268			Vigna angularis var. angularis DNA, chromosome 3, almost complete sequence, cultivar: Shumari
138353	TRINITY_DN129069_c3_g3	4.832831684	2.146178053	53.62691668	7.43E-08	0.000164828			Bathyraja eatonii alpha-globin gene, exons II, III and partial cds; and beta-globin gene, exons I, II and partial cds
172078	TRINITY_DN136748_c3_g1	-4.102142328	1.418377898	51.59381385	1.05E-07	0.00022748		LUR1L_RAT
209425	TRINITY_DN145749_c5_g1	-1.501466649	4.291593218	48.08128555	1.97E-07	0.000414143		HXA1_HETFR
156647	TRINITY_DN133206_c2_g1	-5.506002563	-0.366641124	46.89217834	2.45E-07	0.000502385		PACA_ONCNE
151278	TRINITY_DN131980_c0_g3	7.947884176	0.081662754	47.52180775	3.32E-07	0.000665055			Bathyraja eatonii alpha-globin gene, exons II, III and partial cds; and beta-globin gene, exons I, II and partial cds
293882	TRINITY_DN86606_c1_g1	3.320049312	2.583577054	42.78691527	5.36E-07	0.001047073			PREDICTED: Erpetoichthys calabaricus adenylate cyclase activating polypeptide 1 (adcyap1), transcript variant X6, mRNA
82352	TRINITY_DN116952_c4_g3	2.548106764	4.560200112	42.16309816	6.06E-07	0.001156773		TNNC1_PIG
202129	TRINITY_DN143895_c6_g1	1.664183131	2.468850384	41.67491437	6.68E-07	0.001245873		Z385D_HUMAN
163506	TRINITY_DN134745_c1_g3	-9.652389458	0.16324451	46.92756999	7.39E-07	0.0013222			Helobdella robusta hypothetical protein partial mRNA
40324	TRINITY_DN108118_c1_g2	-3.505773061	1.661677407	41.15692664	7.41E-07	0.0013222			Halobacterium sp. DL1, complete genome
309084	TRINITY_DN89380_c6_g2	-4.855782646	0.603487834	40.22152899	8.96E-07	0.001547062			Leucoraja erinacea Hoxa gene cluster, complete sequence
187413	TRINITY_DN140379_c0_g1	-3.078169759	2.884089034	40.96267391	9.18E-07	0.001547062		DSCR6_XENTR
140280	TRINITY_DN129496_c2_g1	2.865236953	1.44007325	40.07241492	9.23E-07	0.001547062		DMTA2_XENTR
259423	TRINITY_DN57023_c0_g1	-4.580634581	0.001546657	39.57219564	1.02E-06	0.001671788			PREDICTED: Rhincodon typus T-cell acute lymphocytic leukemia protein 1 homolog (LOC109918177), mRNA
196679	TRINITY_DN142578_c2_g1	1.165623119	6.547832441	39.47239086	1.04E-06	0.001671788		DREB_HUMAN
170135	TRINITY_DN136310_c0_g1	-4.608855465	1.973331388	41.6823924	1.06E-06	0.001671788		PRVA_MACFU
167711	TRINITY_DN135745_c1_g1	1.639572838	4.47472543	39.18992134	1.11E-06	0.001715743			Callorhinchus milii clone P28E22.Testis.t16 mRNA sequence
180278	TRINITY_DN138664_c0_g1	2.646679531	4.196531529	38.52664332	1.27E-06	0.001933985		TWST2_RAT
200983	TRINITY_DN143616_c0_g1	-3.112544348	0.179655727	38.30200101	1.33E-06	0.00196983		LGR6_DANRE
155459	TRINITY_DN132939_c0_g2	2.89108543	2.642409458	38.26630651	1.34E-06	0.00196983		MSMB1_PROFL
288964	TRINITY_DN85703_c10_g2	-1.362561819	7.759698612	38.05664201	1.40E-06	0.002022819		PCP4_RAT
141706	TRINITY_DN129819_c1_g1	-1.864828634	2.829870442	37.70264295	1.51E-06	0.002142859		LRMDA_HUMAN
205245	TRINITY_DN144682_c2_g2	-2.807681931	2.430400839	37.31101426	1.65E-06	0.002290026		SOSD1_RAT
204601	TRINITY_DN144520_c2_g3	2.338090159	2.179317502	37.00100176	1.76E-06	0.002406672		RASF8_MOUSE
204900	TRINITY_DN144593_c3_g2	-3.391888718	1.194205673	36.73691445	1.86E-06	0.00250583		ESM1_MOUSE
196422	TRINITY_DN142515_c6_g1	3.727931951	1.194925114	35.49368638	2.44E-06	0.003233587			Platichthys stellatus clone Rp39-nfrdi microsatellite sequence
207526	TRINITY_DN145258_c3_g2	-1.50398555	5.597935869	34.94289201	2.76E-06	0.003595073		ZN503_DANRE
290760	TRINITY_DN86039_c1_g1	2.696293708	2.222785513	34.66096333	2.94E-06	0.003744932		MGP_GALGA
363405	TRINITY_DN99725_c0_g1	3.441907974	0.943580169	34.61973554	2.97E-06	0.003744932			Mouse DNA sequence from clone RP23-341B14 on chromosome 4, complete sequence
20189	TRINITY_DN103999_c0_g2	1.533175834	4.007101023	34.373175	3.13E-06	0.00389174		PKNX2_HUMAN
352536	TRINITY_DN97565_c6_g1	3.162347167	0.677451422	34.31316416	3.18E-06	0.00389174		CRGN_XENTR
216200	TRINITY_DN147552_c1_g3	2.02713992	1.748787641	34.11639472	3.32E-06	0.004008282		NANO1_MOUSE
187158	TRINITY_DN140320_c0_g1	1.791552909	3.185650719	33.18706517	4.10E-06	0.004879937		SIX2_MOUSE
94811	TRINITY_DN119655_c3_g2	4.168921611	3.055827584	34.85765655	5.55E-06	0.006506498		HME1B_XENLA
147341	TRINITY_DN131089_c1_g2	-2.083281649	2.022263181	30.25227056	8.18E-06	0.009366957		TGM5_MOUSE
121082	TRINITY_DN125279_c2_g1	-2.818811365	2.428879338	30.25510525	8.22E-06	0.009366957		TGM2_BOVIN
73519	TRINITY_DN115078_c0_g1	-1.591958123	5.332825633	30.16832716	8.35E-06	0.009391467		HEY1_XENLA
149017	TRINITY_DN131476_c3_g1	-1.545976511	1.958167974	29.63734333	9.50E-06	0.010541764		RSPO3_HUMAN
112965	TRINITY_DN123549_c0_g2	2.094202293	2.320899939	29.54113428	9.73E-06	0.010648927			PREDICTED: Strigops habroptila EBF transcription factor 1 (EBF1), transcript variant X7, mRNA
204199	TRINITY_DN144418_c5_g1	2.353411276	3.092966326	29.16930193	1.07E-05	0.011376233		MYOD1_CHICK
20188	TRINITY_DN103999_c0_g1	1.452132588	3.769977609	29.16517862	1.07E-05	0.011376233		PKNX2_HUMAN
56742	TRINITY_DN111572_c1_g2	-2.114405758	2.692346087	28.61304083	1.22E-05	0.012877656		RECO_MOUSE
137421	TRINITY_DN128866_c1_g1	1.928318797	4.029455193	28.36917323	1.30E-05	0.013513193		MIA_RAT
207525	TRINITY_DN145258_c3_g1	-1.724628689	2.92924262	27.92763012	1.45E-05	0.014911024		LRMDA_MOUSE
159535	TRINITY_DN133857_c4_g1	1.287678842	2.695201618	27.6812987	1.55E-05	0.015674313		EM55_TAKRU
153893	TRINITY_DN132578_c4_g1	2.312082808	1.202009221	27.61431478	1.57E-05	0.015748703		PGFRB_CANLF
159536	TRINITY_DN133857_c4_g2	1.568211551	2.436035967	27.50230727	1.62E-05	0.016008517		CSKP_HUMAN
175971	TRINITY_DN137643_c3_g1	1.514181434	3.00122109	27.37285687	1.67E-05	0.016348601		HEG_DANRE
157474	TRINITY_DN133389_c4_g2	2.632299199	4.246464903	28.10140841	1.78E-05	0.017237478			Coregonus sp. 'balchen' genome assembly, chromosome: 9
61314	TRINITY_DN112517_c10_g1	1.04698291	7.860864743	27.05695065	1.81E-05	0.017313559			Raja erinacea P2Y receptor mRNA, complete cds
77987	TRINITY_DN116018_c3_g3	-2.556448792	1.435254887	26.97655048	1.85E-05	0.017471891		DHSO_CHICK
169263	TRINITY_DN136111_c6_g2	2.061084931	1.039089284	26.82548477	1.93E-05	0.017791147		RALY_MOUSE
183117	TRINITY_DN139318_c1_g1	1.898657901	1.241877674	26.81804089	1.93E-05	0.017791147		CADH4_CHICK
345922	TRINITY_DN96319_c4_g3	1.28222448	4.056310188	26.72889065	1.97E-05	0.017823408			Salarias fasciatus genome assembly, chromosome: 16
204599	TRINITY_DN144520_c2_g1	2.165281567	1.723896855	26.72497842	1.98E-05	0.017823408		RASF8_HUMAN
217922	TRINITY_DN148149_c4_g1	3.76695224	0.345080425	26.67803786	2.00E-05	0.017845003		PCDGK_HUMAN
41161	TRINITY_DN108294_c4_g2	3.349116546	0.501979983	26.33616526	2.19E-05	0.019291634
35400	TRINITY_DN107130_c0_g1	3.774418951	0.31538781	26.25042403	2.23E-05	0.0195179		FOXH1_DANRE
330923	TRINITY_DN93419_c2_g3	-2.246614104	2.324987777	25.68731228	2.59E-05	0.02227468		PFKAP_RAT
97493	TRINITY_DN120218_c9_g1	1.723758817	1.656704102	25.66690312	2.60E-05	0.02227468
141307	TRINITY_DN129728_c2_g1	1.70458558	2.122109519	25.42615682	2.78E-05	0.023298577		ANGL2_MOUSE
153830	TRINITY_DN132567_c1_g1	2.673640321	1.431174288	25.41923376	2.78E-05	0.023298577		SFRP3_PONAB
115805	TRINITY_DN124162_c3_g3	-6.420508593	0.426102596	25.29517035	2.87E-05	0.023836203
182589	TRINITY_DN139195_c0_g1	1.527074297	3.163606908	25.1851966	2.96E-05	0.024299288		SSUH2_DANRE
58251	TRINITY_DN111890_c7_g1	2.274033835	1.155824151	25.12920711	3.00E-05	0.024360178		PHYD1_DANRE
172824	TRINITY_DN136925_c0_g1	-1.318032332	3.642143119	25.07308741	3.05E-05	0.024360178		TRBR1_HUMAN
91902	TRINITY_DN119007_c2_g1	1.530913879	3.468737466	25.06510788	3.06E-05	0.024360178		NANO1_DANRE
282327	TRINITY_DN84341_c0_g1	-2.484453814	0.671966083	24.98147494	3.13E-05	0.024662604		MLRB_CHICK
66787	TRINITY_DN113659_c0_g1	1.557251842	1.629789929	24.93885432	3.16E-05	0.024662604		COCA1_RAT
65982	TRINITY_DN113496_c3_g1	-3.519003483	0.842573775	24.8938709	3.20E-05	0.024662604		HES6_HUMAN
173985	TRINITY_DN137181_c5_g1	1.658560861	2.91938291	24.87678642	3.21E-05	0.024662604		PAX2A_DANRE
61693	TRINITY_DN112592_c4_g1	-2.111219656	1.599991821	24.6928148	3.38E-05	0.025673226		RBTN2_BOVIN
47841	TRINITY_DN109689_c3_g1	-2.024843804	1.785305265	24.53568193	3.52E-05	0.026539353
118517	TRINITY_DN124743_c9_g1	3.589981874	0.267024619	24.30393044	3.75E-05	0.027942721
152102	TRINITY_DN132161_c3_g5	1.423894742	4.747350702	24.27107049	3.79E-05	0.027942721		PLPR1_RAT
332073	TRINITY_DN93654_c3_g1	4.153048025	-0.022633854	24.2454334	3.81E-05	0.027942721
128310	TRINITY_DN126842_c7_g1	1.483076066	2.536271023	23.84885938	4.25E-05	0.030635961		H2AW_MOUSE
186793	TRINITY_DN140228_c4_g1	1.696965229	1.925030257	23.8429845	4.26E-05	0.030635961
195042	TRINITY_DN142175_c0_g2	-2.22969808	0.948483894	23.81177146	4.29E-05	0.030635961		VGFR2_HUMAN
149544	TRINITY_DN131597_c1_g1	-2.157080285	3.823593336	24.35355278	4.65E-05	0.032883243		PLOD2_HUMAN
39702	TRINITY_DN107997_c1_g2	4.274322022	-0.431701306	23.27791313	4.97E-05	0.034891871
22037	TRINITY_DN104370_c10_g1	1.792240884	3.565845363	23.00784988	5.36E-05	0.037296967		SCRG1_HUMAN
204502	TRINITY_DN144498_c3_g2	-1.927935188	3.1508312	22.86259596	5.58E-05	0.038516401		PLOD2_MOUSE
160330	TRINITY_DN134034_c0_g1	1.658602929	3.748979845	22.76712385	5.73E-05	0.039042367		DCX_HUMAN
121743	TRINITY_DN125425_c0_g6	2.263177215	1.52318662	22.75476667	5.75E-05	0.039042367		HS3SA_HUMAN
361888	TRINITY_DN99433_c3_g2	1.148678182	5.853096534	22.68941317	5.86E-05	0.03943972		GAS1_MOUSE
49595	TRINITY_DN110061_c7_g1	-2.186029736	0.754120545	22.60514272	6.00E-05	0.039596007		AGR3_MOUSE
319518	TRINITY_DN91275_c9_g1	-5.536025951	0.14551398	22.59828971	6.01E-05	0.039596007
195484	TRINITY_DN142277_c2_g1	1.614880141	1.71096894	22.56181019	6.08E-05	0.039596007		DDAH1_HUMAN
208843	TRINITY_DN145598_c0_g2	1.528404303	3.001678751	22.56074874	6.08E-05	0.039596007		BMF_MOUSE
103253	TRINITY_DN121470_c0_g3	7.265204812	0.812812606	22.52950156	6.13E-05	0.039631875		HS3SA_HUMAN
94827	TRINITY_DN119657_c4_g3	1.237710575	5.973407861	22.40814098	6.34E-05	0.040693449		MYL5_HUMAN
116895	TRINITY_DN124385_c2_g1	1.327406681	3.320529574	22.29691809	6.55E-05	0.041669872
205606	TRINITY_DN144770_c0_g4	-2.622460815	1.367438446	22.06815385	6.99E-05	0.044127132		GRHL3_HUMAN
13161	TRINITY_DN102613_c4_g5	-1.100348664	6.071761462	21.78820412	7.57E-05	0.047078766		COX8B_ATEBE
138044	TRINITY_DN129004_c4_g2	1.31444118	2.984152836	21.68045916	7.81E-05	0.048192488
214463	TRINITY_DN147052_c0_g2	-2.121975767	1.77909078	21.53776454	8.14E-05	0.049549573		TGM2_CAVCU
13046	TRINITY_DN102590_c3_g3	-3.414114148	-0.002725499	21.53214285	8.15E-05	0.049549573
