## Supplemental table 7 for "Conserved and unique transcriptional features of pharyngeal arches in the skate (*Leucoraja erinacea*) and evolution of the jaw"

	genes	logFC	logCPM	F	PValue	FDR		Annotation SWISSPROT
186205	TRINITY_DN140074_c0_g1	4.926972444	3.013153555	277.7856907	1.16E-15	6.62E-11		NKX25_XENLA
173268	TRINITY_DN137020_c2_g4	8.052602657	3.096434326	270.7315979	1.61E-15	6.62E-11		HAND2_XENLA
132881	TRINITY_DN127845_c2_g1	5.745650194	4.35272272	243.751609	2.25E-14	6.17E-10		EDN1_RABIT
20583	TRINITY_DN104085_c1_g1	7.450117151	3.763263985	240.6991727	9.27E-14	1.90E-09		HAND2_XENLA
198160	TRINITY_DN142928_c11_g3	5.085314429	1.957954036	140.2435667	3.75E-12	6.16E-08
72011	TRINITY_DN114760_c4_g2	5.530784587	1.868180717	130.3090788	8.57E-12	1.17E-07
9564	TRINITY_DN101905_c2_g4	-3.454992835	3.597183762	113.6335933	3.90E-11	4.57E-07		FOXG1_XENLA
209823	TRINITY_DN145841_c0_g1	6.348929037	0.276366727	112.2099654	4.47E-11	4.59E-07
177568	TRINITY_DN138021_c0_g1	3.367289139	1.756053926	109.8362726	5.64E-11	5.14E-07		NKX23_MOUSE
143630	TRINITY_DN130241_c0_g2	4.765818138	2.679062624	113.6808668	1.06E-10	8.68E-07		NKX25_XENLA
334013	TRINITY_DN94017_c3_g1	5.830992123	1.9266267	109.1644244	1.36E-10	1.01E-06
38867	TRINITY_DN107835_c6_g2	4.562451768	0.86201237	96.65783597	2.22E-10	1.52E-06
198434	TRINITY_DN142990_c3_g1	3.301950847	0.750612327	84.98123981	8.52E-10	5.38E-06
347199	TRINITY_DN96551_c2_g1	-2.43914129	3.74564003	73.79077663	3.55E-09	2.08E-05
218055	TRINITY_DN148196_c3_g1	-2.299331948	3.437343342	68.94876771	6.94E-09	3.80E-05		EDNRA_RAT
218057	TRINITY_DN148196_c3_g3	-2.1678959	3.653473981	66.01303137	1.06E-08	5.44E-05		EDNRA_RAT
109743	TRINITY_DN122847_c0_g1	-1.960479189	3.597921899	60.33756864	2.50E-08	0.000118451		TSG6_HUMAN
115372	TRINITY_DN124075_c1_g1	-1.465319713	4.984626319	60.08462636	2.60E-08	0.000118451		INK1A_DANRE
165165	TRINITY_DN135122_c1_g2	-1.154379788	5.705722962	56.86825332	4.34E-08	0.000180766		PDGFA_XENLA
139452	TRINITY_DN129311_c0_g4	2.753004649	2.445495817	56.77609247	4.40E-08	0.000180766		HXA2_MOUSE
205245	TRINITY_DN144682_c2_g2	-2.831096544	2.430400839	54.66591276	6.24E-08	0.000243837		SOSD1_RAT
201319	TRINITY_DN143694_c0_g1	-2.655189973	1.685634211	51.81701981	1.01E-07	0.000377987		ASCL5_HUMAN
104982	TRINITY_DN121828_c3_g1	-1.795613049	1.65081252	50.3179219	1.32E-07	0.000470049
149635	TRINITY_DN131616_c3_g2	-2.774906887	2.704824125	47.79110773	2.07E-07	0.0007096		ASCL5_HUMAN
191272	TRINITY_DN141286_c0_g1	-2.356983848	3.655777458	47.02128206	2.61E-07	0.000858209		DLX1A_DANRE
24832	TRINITY_DN104935_c7_g5	5.204745921	-0.316202339	46.06917723	2.85E-07	0.000900989
149662	TRINITY_DN131623_c0_g1	3.685588515	0.376813682	45.03463076	3.47E-07	0.001054753
87654	TRINITY_DN118087_c4_g1	-1.737276746	3.200742956	44.67456039	3.72E-07	0.001089366
288964	TRINITY_DN85703_c10_g2	-1.159856371	7.759698612	44.17426125	4.09E-07	0.001157768		PCP4_RAT
81359	TRINITY_DN116735_c3_g1	-2.73343617	1.891961049	42.90035497	5.24E-07	0.001433611
209425	TRINITY_DN145749_c5_g1	-1.098064345	4.291593218	41.60958387	6.77E-07	0.001791584		LUR1L_RAT
131910	TRINITY_DN127630_c2_g1	-1.61253212	3.758634061	40.93628315	7.75E-07	0.001987175
132058	TRINITY_DN127662_c2_g1	1.518768867	2.77274154	40.57986668	8.33E-07	0.00207127		SPS2L_MOUSE
216081	TRINITY_DN147514_c1_g1	2.051627087	4.149401715	40.86508005	8.84E-07	0.00213228
175303	TRINITY_DN137481_c2_g1	-1.64852746	2.332429505	40.14882409	9.09E-07	0.00213228		ANGL2_MOUSE
140280	TRINITY_DN129496_c2_g1	-1.665638399	1.44007325	39.18142262	1.11E-06	0.002530417		DMTA2_XENTR
28327	TRINITY_DN105663_c0_g1	-2.047973526	1.2851549	38.70048334	1.23E-06	0.00272162
161439	TRINITY_DN134268_c5_g1	2.55258087	0.977464597	38.57179049	1.26E-06	0.002722396		AIFM3_MOUSE
194115	TRINITY_DN141946_c2_g1	1.896781134	2.997986839	37.77283222	1.49E-06	0.003139644		BAX1B_CHICK
17522	TRINITY_DN103480_c4_g1	1.58139064	2.974954379	37.64369967	1.53E-06	0.003140521
352530	TRINITY_DN97564_c1_g2	4.444095939	-0.062602302	37.53644951	1.57E-06	0.003140521		HAND1_XENLA
209735	TRINITY_DN145816_c3_g3	2.367876673	0.941614609	37.20120282	1.68E-06	0.003293478		AIFM3_MOUSE
189740	TRINITY_DN140928_c1_g1	4.2252595	-0.520333298	36.8501338	1.82E-06	0.003469004
205359	TRINITY_DN144712_c1_g1	-1.552691807	2.590989878	36.22903295	2.08E-06	0.003878447
180076	TRINITY_DN138616_c6_g1	-1.880347572	0.969572708	35.5318404	2.42E-06	0.004417865		SFRP2_HUMAN
56742	TRINITY_DN111572_c1_g2	-1.991037505	2.692346087	35.33453263	2.53E-06	0.004514136		RECO_MOUSE
48289	TRINITY_DN109783_c3_g2	-1.842934686	1.813562465	35.04938128	2.69E-06	0.004706203		FXD3A_XENLA
137130	TRINITY_DN128802_c4_g1	1.316197483	3.42382729	34.4837493	3.06E-06	0.005228082		G137B_HUMAN
8909	TRINITY_DN101780_c0_g1	1.463052683	5.174186237	34.29165202	3.19E-06	0.005347167
114405	TRINITY_DN123871_c2_g1	-1.402223061	2.233492026	34.09185587	3.34E-06	0.005481535
320963	TRINITY_DN91546_c7_g1	-4.221310333	0.325197898	33.59145878	3.74E-06	0.006019594
196872	TRINITY_DN142622_c7_g1	-1.295101179	6.669489827	33.31880788	3.98E-06	0.006282852
183223	TRINITY_DN139347_c1_g1	-2.186875844	3.717269523	34.679488	4.19E-06	0.006488138		FOXD2_XENLA
202837	TRINITY_DN144074_c1_g1	-1.074346033	2.480056822	32.67188874	4.62E-06	0.00702101		FLRT3_HUMAN
185595	TRINITY_DN139919_c0_g1	-1.21451685	1.678175367	32.04703451	5.34E-06	0.007971895
194454	TRINITY_DN142032_c7_g1	-1.512487835	1.999625764	31.47797214	6.11E-06	0.008950439		COT2_RAT
327062	TRINITY_DN92688_c0_g5	2.12174552	3.871734196	34.15877398	6.39E-06	0.009205336		CCDC3_MOUSE
75407	TRINITY_DN115465_c7_g3	1.800737318	3.029242633	30.9870074	6.86E-06	0.009591026		SPP24_CHICK
214523	TRINITY_DN147068_c0_g2	-2.375195588	2.555516882	30.94735028	7.06E-06	0.009665699		CNTN2_CHICK
154215	TRINITY_DN132654_c4_g1	-1.058803811	3.45248656	29.59603289	9.60E-06	0.012918203		AP2A_SHEEP
140016	TRINITY_DN129437_c1_g1	1.92226106	1.448329262	29.5215618	9.78E-06	0.012943665
159257	TRINITY_DN133787_c3_g1	2.212705996	1.139590216	29.1481697	1.07E-05	0.013744569		AIFM3_HUMAN
184053	TRINITY_DN139542_c1_g1	-5.063728012	1.805736679	33.03971227	1.11E-05	0.014000006		NDF1_MOUSE
197784	TRINITY_DN142835_c1_g2	-1.128465368	5.088247831	28.81274023	1.16E-05	0.014481594		CRLF1_HUMAN
194723	TRINITY_DN142096_c0_g1	3.437537109	4.378470309	36.64128406	1.19E-05	0.014607022		DLX4A_DANRE
120379	TRINITY_DN125129_c0_g1	2.412082607	1.530875598	28.46787464	1.27E-05	0.015316327		KCNK2_HUMAN
172824	TRINITY_DN136925_c0_g1	-1.124164201	3.642143119	28.10079554	1.39E-05	0.016549752		TRBR1_HUMAN
25746	TRINITY_DN105124_c1_g2	1.688634255	1.294828242	27.85205175	1.48E-05	0.017125085		TLX1_MOUSE
170817	TRINITY_DN136457_c2_g1	3.374752568	3.012602063	33.35857442	1.51E-05	0.017180577
84112	TRINITY_DN117324_c0_g1	-2.378103463	4.971792279	31.48091851	1.71E-05	0.01927503		DLX2A_DANRE
140061	TRINITY_DN129448_c0_g1	1.405162957	2.585616244	27.00038995	1.84E-05	0.020143523		CCDC3_MOUSE
205360	TRINITY_DN144712_c1_g2	-1.412038447	3.548593554	26.76490205	1.96E-05	0.021122155
218056	TRINITY_DN148196_c3_g2	-1.944188788	2.376900619	26.09196484	2.33E-05	0.024834615
164081	TRINITY_DN134876_c0_g1	-1.342363035	6.513781325	25.92652266	2.43E-05	0.025603224
102124	TRINITY_DN121217_c1_g3	1.459279478	1.954049729	25.81232568	2.51E-05	0.026049777		AHNK2_HUMAN
214522	TRINITY_DN147068_c0_g1	-2.357998437	1.606525258	25.36869121	2.82E-05	0.028926352		CNTN2_MOUSE
217195	TRINITY_DN147885_c1_g1	-2.355529245	1.1428419	24.73164103	3.34E-05	0.033874961		PRUN2_PONAB
9985	TRINITY_DN101982_c1_g2	-1.730497904	0.729399401	24.57446169	3.49E-05	0.034910272		FHL2_HUMAN
90581	TRINITY_DN118727_c4_g1	1.182274792	2.003281762	23.68235016	4.45E-05	0.042797534		PON3_RABIT
191273	TRINITY_DN141286_c0_g2	-2.044506465	1.059694526	23.62971346	4.51E-05	0.042797534		DLX1_HUMAN
76452	TRINITY_DN115686_c0_g1	2.472971491	4.425059893	27.83344199	4.54E-05	0.042797534		DLX3_NOTVI
327059	TRINITY_DN92688_c0_g2	1.728899079	2.063115494	23.12074082	5.19E-05	0.048021279		CCDC3_HUMAN
101816	TRINITY_DN121151_c5_g1	1.691752929	1.425161413	23.08203186	5.25E-05	0.048021279
