## Supplemental table 8 for "Conserved and unique transcriptional features of pharyngeal arches in the skate (*Leucoraja erinacea*) and evolution of the jaw"

	genes	logFC	logCPM	F	PValue	FDR		Annotation SWISSPROT	Annotation nr
200224	TRINITY_DN143431_c6_g2	-7.756064857	4.932752304	410.4605723	1.68E-16	7.15E-12		HXA2_HETFR
139452	TRINITY_DN129311_c0_g4	-5.862413592	2.829509008	379.5147011	4.04E-16	8.62E-12		HXA2_MOUSE
96035	TRINITY_DN119931_c0_g1	6.284668411	3.760086459	282.19252	1.09E-14	1.55E-10		OTX2_MOUSE
148452	TRINITY_DN131341_c1_g2	6.14660945	3.425495485	204.0175967	3.68E-13	3.92E-09		PITX3_XENLA
82238	TRINITY_DN116927_c9_g1	2.95240512	4.145497154	177.1031047	1.65E-12	1.41E-08			Bathyraja eatonii alpha-globin gene, exons II, III and partial cds; and beta-globin gene, exons I, II and partial cds
92528	TRINITY_DN119152_c0_g1	-7.714868251	2.840801869	172.4460388	2.18E-12	1.55E-08			Leucoraja erinacea Hoxa gene cluster, complete sequence
140447	TRINITY_DN129532_c1_g1	-5.337263679	2.504297748	169.4221333	2.63E-12	1.60E-08			Scyliorhinus canicula Cluster_HOXB sequence
197784	TRINITY_DN142835_c1_g2	3.269640053	4.740467348	157.752996	5.54E-12	2.95E-08		CRLF1_HUMAN
200223	TRINITY_DN143431_c6_g1	-6.168034047	2.618666171	146.5777089	1.18E-11	5.61E-08		HXA3_HETFR
175712	TRINITY_DN137581_c2_g1	-5.585748107	1.908486153	123.1485321	6.95E-11	2.97E-07		HXB1_CHICK
157855	TRINITY_DN133479_c2_g1	5.120215213	2.585786463	121.731255	7.81E-11	3.03E-07		OTX2A_XENLA
82350	TRINITY_DN116952_c4_g1	3.593386574	2.892448018	87.83625989	1.88E-09	6.68E-06		TNNC1_MOUSE
33849	TRINITY_DN106799_c1_g1	6.276911388	3.014157392	82.03995365	3.56E-09	1.17E-05		PITX2_RAT
164954	TRINITY_DN135072_c0_g1	-3.346471294	3.233886846	79.15583177	4.97E-09	1.51E-05		FGF3_XENLA
76622	TRINITY_DN115723_c2_g1	4.758356658	3.411627136	72.69760963	1.08E-08	3.08E-05		PITX3_XENLA
82352	TRINITY_DN116952_c4_g3	3.372158777	4.576904533	71.52255899	1.26E-08	3.35E-05		TNNC1_PIG
69454	TRINITY_DN114210_c2_g3	4.446448568	3.049404285	70.54602188	1.42E-08	3.57E-05			PREDICTED: Solenopsis invicta beta-arrestin-2 (LOC105199578), transcript variant X7, mRNA
149986	TRINITY_DN131698_c1_g1	2.689949038	4.515337977	69.18332643	1.69E-08	4.01E-05		PITX1_CHICK
94811	TRINITY_DN119655_c3_g2	4.908429692	2.576213799	68.24574042	1.91E-08	4.29E-05		HME1B_XENLA
138353	TRINITY_DN129069_c3_g3	4.88788419	2.052515647	63.42961284	3.66E-08	7.80E-05		FOXE1_XENLA
164722	TRINITY_DN135019_c0_g1	3.349433518	2.56499706	63.06433295	3.85E-08	7.81E-05			PREDICTED: Rhincodon typus forkhead box E1 (foxe1), mRNA
206105	TRINITY_DN144902_c1_g1	-4.144341931	3.543037613	62.40224918	4.22E-08	8.18E-05			Bathyraja eatonii alpha-globin gene, exons II, III and partial cds; and beta-globin gene, exons I, II and partial cds
151279	TRINITY_DN131980_c0_g4	8.213270261	1.214614025	64.0441606	8.85E-08	0.000164128			Arcobacter thereius LMG 24486 chromosome, complete genome
204963	TRINITY_DN144608_c3_g1	1.799427215	5.003259168	55.91789927	1.08E-07	0.00019266		CO1A2_ONCMY
215776	TRINITY_DN147427_c1_g1	-2.330074333	2.860318311	53.25428894	1.63E-07	0.000278893			Heterodontus japonicus hjcl mRNA for lectin, complete cds
206	TRINITY_DN100039_c0_g1	-1.659598558	6.718425224	50.46272207	2.55E-07	0.000419038		AGR3_MOUSE
128999	TRINITY_DN126989_c0_g1	3.448435934	1.545483905	47.05748467	4.51E-07	0.000712368		IRX1B_XENLA
73519	TRINITY_DN115078_c0_g1	-1.920405396	5.599087031	44.46556696	7.09E-07	0.001079213		HEY1_XENLA
117561	TRINITY_DN124530_c2_g1	4.423436702	1.04390223	44.26587408	7.34E-07	0.001079692			Vigna angularis var. angularis DNA, chromosome 3, almost complete sequence, cultivar: Shumari
107839	TRINITY_DN122439_c2_g2	-2.434432378	2.302015688	44.02585331	7.66E-07	0.0010894		FIBIN_DANRE
198767	TRINITY_DN143073_c4_g2	2.435540335	4.258478721	43.78439617	8.00E-07	0.001100875			Oryzias latipes strain HSOK chromosome 20
159104	TRINITY_DN133753_c0_g1	-2.004720969	2.751056218	41.87706872	1.13E-06	0.0015096		K1C18_SCYST
207526	TRINITY_DN145258_c3_g2	-1.37476267	5.884371921	41.31909255	1.26E-06	0.001572197		ZN503_DANRE
334226	TRINITY_DN94055_c4_g1	1.949296663	3.497196543	41.18954308	1.29E-06	0.001572197		SOX9_PONPY
104982	TRINITY_DN121828_c3_g1	1.475588727	2.411085181	41.17657112	1.29E-06	0.001572197			Rhinatrema bivittatum genome assembly, chromosome: 18
65982	TRINITY_DN113496_c3_g1	-5.305158133	0.250130688	40.73016176	1.40E-06	0.001662065		HES6_HUMAN
127609	TRINITY_DN126690_c0_g1	2.652790072	3.303501753	40.56068492	1.45E-06	0.001669655		KCRM_TETCF
58694	TRINITY_DN111982_c2_g2	2.184510332	3.414653231	39.91817902	1.64E-06	0.00183655		GBX2_HUMAN
133777	TRINITY_DN128057_c0_g3	-7.947730102	0.424605513	46.73144176	1.70E-06	0.001858327		HXA2_CHICK
84626	TRINITY_DN117431_c0_g1	-2.911746749	2.973923109	37.85523489	2.44E-06	0.002603602		PPLA_CHICK
293882	TRINITY_DN86606_c1_g1	2.301774437	2.634901125	36.63710543	3.11E-06	0.003238603		PACA_ONCNE
175301	TRINITY_DN137480_c3_g1	4.046656344	1.365257792	36.49455128	3.20E-06	0.003248561			Leucoraja erinacea Hoxa gene cluster, complete sequence
156647	TRINITY_DN133206_c2_g1	-7.047530427	-0.259911883	36.38606239	3.28E-06	0.003248561		HXA1_HETFR
180278	TRINITY_DN138664_c0_g1	1.627378696	4.137214045	35.05206967	4.30E-06	0.004171855		TWST2_RAT
170135	TRINITY_DN136310_c0_g1	-5.289874088	4.205641564	35.02121586	4.90E-06	0.004595549		PRVA_MACFU
136498	TRINITY_DN128663_c9_g1	1.97982097	3.189411954	34.37464639	4.96E-06	0.004595549		TBX2_DANRE
125820	TRINITY_DN126297_c4_g1	1.394981081	4.249862329	34.12340222	5.23E-06	0.004741617		FOXD1_XENTR
186610	TRINITY_DN140181_c4_g1	3.064717756	1.34444534	33.49873645	5.96E-06	0.005299606		5HT1E_CAVPO
175713	TRINITY_DN137581_c2_g2	-4.270952059	1.111185067	32.57640367	7.27E-06	0.006329009		HXB3A_DANRE
176280	TRINITY_DN137711_c2_g1	3.451758669	3.022672204	31.84720724	8.53E-06	0.007271724		ACHB4_CHICK
81359	TRINITY_DN116735_c3_g1	2.518800957	2.120427737	30.91899731	1.05E-05	0.008756831			Takifugu rubripes genome assembly, chromosome: 13
352778	TRINITY_DN97611_c0_g1	-2.000401318	1.94324637	30.73472043	1.09E-05	0.008950205		HSPB1_HUMAN
91902	TRINITY_DN119007_c2_g1	1.605445824	3.440708307	29.91394779	1.31E-05	0.010571856		NANO1_DANRE
116792	TRINITY_DN124364_c2_g1	2.909206293	2.235017926	29.59542051	1.41E-05	0.011127121			Bathyraja eatonii alpha-globin gene, exons II, III and partial cds; and beta-globin gene, exons I, II and partial cds
207525	TRINITY_DN145258_c3_g1	-1.407425697	3.116116884	29.52825109	1.43E-05	0.011127121		LRMDA_MOUSE
176352	TRINITY_DN137730_c3_g1	-2.037093718	1.27132656	29.01479518	1.62E-05	0.012303331		LGR6_DANRE
141307	TRINITY_DN129728_c2_g1	2.006902444	1.953210879	28.66337545	1.75E-05	0.013117886		ANGL2_MOUSE
25365	TRINITY_DN105044_c1_g1	2.987639173	2.831305504	28.56235225	1.80E-05	0.013199891		CQ058_XENLA
336746	TRINITY_DN94550_c0_g1	-7.874484689	0.000572312	32.19096071	1.89E-05	0.013662133			Scyliorhinus canicula Cluster_HOXB sequence
150577	TRINITY_DN131822_c1_g2	-2.746811685	1.621437398	28.21239979	1.95E-05	0.013853166		LHX9_DANRE
126047	TRINITY_DN126348_c7_g1	-3.173349587	3.801976702	27.40710413	2.36E-05	0.016293393			PREDICTED: Rhincodon typus sclerostin-like (LOC109918757), mRNA
153628	TRINITY_DN132519_c517_g2	1.098379029	4.520151335	27.39195933	2.37E-05	0.016293393		DMBT1_PIG
174896	TRINITY_DN137396_c3_g1	1.791753107	2.622379868	27.06156654	2.56E-05	0.017120726		TBX2A_XENLA
193099	TRINITY_DN141706_c4_g1	1.316162425	3.483970037	27.00086286	2.60E-05	0.017120726		RHOQ_HUMAN
185061	TRINITY_DN139789_c0_g1	1.280864418	3.699139245	26.98990979	2.61E-05	0.017120726		SP5_HUMAN
334502	TRINITY_DN94109_c4_g1	-1.839231512	2.333121325	26.61867359	2.86E-05	0.018450829			PREDICTED: Rhincodon typus ring finger protein 122 (rnf122), transcript variant X2, mRNA
216270	TRINITY_DN147578_c3_g2	1.260879115	8.756475494	26.49351909	2.94E-05	0.018738881		SPRC_COTJA
335265	TRINITY_DN94264_c0_g1	2.225275262	1.24905383	26.37787162	3.03E-05	0.018992934		TCF15_MOUSE
61673	TRINITY_DN112588_c2_g2	-1.081486565	9.207666021	26.16892362	3.19E-05	0.019509851		GAL3A_DANRE
182114	TRINITY_DN139080_c0_g2	-3.45754212	3.133095704	26.13189014	3.22E-05	0.019509851			PREDICTED: Rhincodon typus protein ripply3-like (LOC109917529), mRNA
344985	TRINITY_DN96130_c0_g1	1.624713929	3.021062063	26.09274011	3.25E-05	0.019509851		NTF4_XENLA
114563	TRINITY_DN123905_c1_g1	1.672904867	1.644769755	25.36651748	3.89E-05	0.023039666		SYT1_MOUSE
178189	TRINITY_DN138160_c0_g2	1.682327632	3.06486858	25.30103573	3.95E-05	0.023099673		ACHB4_CHICK
69323	TRINITY_DN114185_c7_g2	1.302272445	3.674903895	24.88625107	4.39E-05	0.025294913			Raja eglanteria clone 2113 Ig heavy chain (Vx, Dx1, Dx2, Jx, Cx1, and Cx2) gene region
166962	TRINITY_DN135559_c3_g1	-3.356392405	2.423945447	24.75056126	4.54E-05	0.025490094		GCM2_HUMAN
187794	TRINITY_DN140466_c1_g1	-1.434258711	1.470208884	24.33304815	5.05E-05	0.027982265		IRG1_MOUSE
176173	TRINITY_DN137688_c1_g1	-2.948864659	1.79755124	24.20710293	5.22E-05	0.028403529		GCM1_RAT
209488	TRINITY_DN145763_c7_g1	1.265652024	5.994065223	24.14291364	5.30E-05	0.028403529		EMP2_HUMAN
140280	TRINITY_DN129496_c2_g1	2.799979276	0.970174073	24.11560088	5.34E-05	0.028403529		DMTA2_XENTR
138352	TRINITY_DN129069_c3_g2	2.771095578	2.353275886	24.07748159	5.39E-05	0.028403529			Zearaja chilensis microsatellite Zch_MS16 sequence
204192	TRINITY_DN144417_c2_g1	1.949487795	3.688684969	23.90938152	5.63E-05	0.029299977
218456	TRINITY_DN148347_c5_g1	1.939029633	4.224532299	23.43868925	6.37E-05	0.032710703		CAD11_MOUSE
202190	TRINITY_DN143910_c1_g2	2.490678174	2.126605944	23.17688036	6.82E-05	0.034614797
33343	TRINITY_DN106704_c5_g1	2.655854546	1.651605336	23.11035772	6.94E-05	0.034810913		DMRT3_HUMAN
191272	TRINITY_DN141286_c0_g1	1.579368971	3.47836689	23.0328504	7.08E-05	0.035115395		DLX1A_DANRE
196422	TRINITY_DN142515_c6_g1	2.559998115	0.944031102	22.81541184	7.50E-05	0.036049605
25929	TRINITY_DN105163_c1_g1	-1.020044226	3.240988266	22.80367487	7.52E-05	0.036049605		MEIS2_HUMAN
310424	TRINITY_DN89612_c5_g1	1.395287345	4.467745615	22.72019021	7.69E-05	0.03613696		ZP3R_MOUSE
165810	TRINITY_DN135277_c5_g1	-1.913420534	1.396443095	22.71073909	7.71E-05	0.03613696		RN122_MOUSE
84112	TRINITY_DN117324_c0_g1	1.421985533	4.776908114	22.48868231	8.18E-05	0.037920173		DLX2A_DANRE
149017	TRINITY_DN131476_c3_g1	-1.102507907	2.141120335	22.33175712	8.53E-05	0.039119402		RSPO3_HUMAN
167711	TRINITY_DN135745_c1_g1	1.114621552	4.465128137	22.04154752	9.22E-05	0.04184204
154974	TRINITY_DN132828_c5_g1	1.717473048	1.544482224	21.91542022	9.54E-05	0.042835829		MYG_HETPO
363405	TRINITY_DN99725_c0_g1	3.420603516	0.921285529	21.83123711	9.76E-05	0.043308931
92137	TRINITY_DN119055_c8_g2	-1.12081652	3.621387145	21.77337759	9.92E-05	0.043308931
127057	TRINITY_DN126578_c2_g1	2.422854075	3.15455555	21.76010819	9.95E-05	0.043308931		SDF1_XENTR
321950	TRINITY_DN91729_c6_g1	1.870363459	3.296877009	21.46934819	0.000107719	0.046037672		SNAI2_MOUSE
157474	TRINITY_DN133389_c4_g2	1.851792991	4.574516481	21.46159311	0.000107948	0.046037672
325697	TRINITY_DN92437_c5_g1	2.632130381	1.030605533	21.31722864	0.0001123	0.047072694		BTD_MOUSE
120370	TRINITY_DN125125_c4_g1	3.850988164	2.774680289	21.3080815	0.000112582	0.047072694
301455	TRINITY_DN87983_c6_g1	1.779461995	4.464333644	21.26102862	0.000114046	0.047221635		S100Z_HUMAN
182589	TRINITY_DN139195_c0_g1	1.181745443	3.620719709	21.2217837	0.000115282	0.047274615		SSUH2_DANRE
167606	TRINITY_DN135718_c2_g1	1.676398748	1.755782537	21.1305278	0.000118214	0.047915165		KCD12_HUMAN
78742	TRINITY_DN116182_c3_g2	-2.11742052	1.579761417	21.10369993	0.000119091	0.047915165
307569	TRINITY_DN89106_c1_g3	1.616242273	6.496222773	20.96196176	0.000123845	0.048905039		TWIST_XENLA
284496	TRINITY_DN84826_c9_g1	1.886614673	3.154413511	20.89878658	0.00012603	0.049311264
