## Supplemental table 9 for "Conserved and unique transcriptional features of pharyngeal arches in the skate (*Leucoraja erinacea*) and evolution of the jaw"

	genes	logFC	logCPM	F	PValue	FDR		Annotation SWISSPROT	Annotation nr
173268	TRINITY_DN137020_c2_g4	7.645571467	4.24263969	116.9077901	1.17E-10	4.03E-06		HAND2_XENLA
20583	TRINITY_DN104085_c1_g1	7.314139569	4.848077597	111.3892922	1.89E-10	4.03E-06		HAND2_XENLA
9564	TRINITY_DN101905_c2_g4	-2.960479564	3.146498148	82.04373561	3.56E-09	5.07E-05		FOXG1_XENLA
209823	TRINITY_DN145841_c0_g1	9.491171136	2.99236859	66.75422905	2.33E-08	0.000248368			Leucoraja erinacea Hoxa gene cluster, complete sequence
202190	TRINITY_DN143910_c1_g2	3.942383671	2.126605944	55.15155362	1.22E-07	0.00103925			PREDICTED: Rhincodon typus SATB homeobox 2 (satb2), mRNA
199864	TRINITY_DN143348_c0_g1	2.554541966	5.237492632	50.4136756	2.58E-07	0.001830409		DLL1_XENLA
347199	TRINITY_DN96551_c2_g1	-1.969030838	3.220721355	47.48716198	4.19E-07	0.002553642			PREDICTED: Cebus capucinus imitator forkhead box G1 (FOXG1), mRNA
352530	TRINITY_DN97564_c1_g2	5.899302243	2.322167215	44.87938947	6.58E-07	0.003510279		HAND1_XENLA
76452	TRINITY_DN115686_c0_g1	2.075680731	4.878038109	44.21336716	7.41E-07	0.003511727		DLX3_NOTVI
135731	TRINITY_DN128501_c0_g1	3.699175103	1.969389441	39.28018531	1.85E-06	0.007887177		MSXC_DANRE
194723	TRINITY_DN142096_c0_g1	2.617779069	4.805827858	37.66692029	2.53E-06	0.009826765		DLX4A_DANRE
187158	TRINITY_DN140320_c0_g1	-2.238678014	2.932339558	36.84953412	2.98E-06	0.010602375		SIX2_MOUSE
103080	TRINITY_DN121438_c3_g2	1.160425259	5.520512739	32.15187015	7.98E-06	0.02308008		WAP_MACEU
218056	TRINITY_DN148196_c3_g2	-2.136699218	2.893910617	31.92040042	8.39E-06	0.02308008			PREDICTED: Rhincodon typus endothelin receptor type A (ednra), mRNA
63431	TRINITY_DN112957_c0_g1	3.307914678	3.014240858	31.8937138	8.44E-06	0.02308008			Trichoderma viride LysOX mRNA for L-Lysine alpha-oxidase, complete cds
202189	TRINITY_DN143910_c1_g1	3.815442689	2.55669207	31.70379275	8.80E-06	0.02308008			Leucoraja erinacea Hoxa gene cluster, complete sequence
355799	TRINITY_DN98212_c1_g3	1.659021876	3.113614707	31.17644391	9.89E-06	0.02308008		JUNB_CYPCA
125820	TRINITY_DN126297_c4_g1	-1.405679916	4.249862329	31.05123781	1.02E-05	0.02308008		FOXD1_XENTR
218055	TRINITY_DN148196_c3_g1	-1.7604647	3.31422589	31.00071667	1.03E-05	0.02308008		EDNRA_RAT
6297	TRINITY_DN101278_c2_g2	1.44201028	4.278941035	30.53745457	1.14E-05	0.024184582		FINC_RABIT
204654	TRINITY_DN144536_c1_g1	1.403701183	3.260423536	30.34688435	1.19E-05	0.024184582		FINC_BOVIN
186205	TRINITY_DN140074_c0_g1	2.860708617	3.129428895	30.11695913	1.25E-05	0.024319316		NKX25_XENLA
81359	TRINITY_DN116735_c3_g1	-3.661685043	2.120427737	29.78306137	1.35E-05	0.025099795			Takifugu rubripes genome assembly, chromosome: 13
175591	TRINITY_DN137549_c0_g2	-1.87726436	2.234432916	27.77331308	2.16E-05	0.038309521			Leucoraja erinacea Hoxa gene cluster, complete sequence
33489	TRINITY_DN106733_c3_g1	1.591368387	5.983406091	27.61489068	2.25E-05	0.038309521		DLX5_HUMAN
306770	TRINITY_DN88963_c5_g6	1.561370716	2.638515493	27.26604945	2.44E-05	0.039700711		FINC_HUMAN
132881	TRINITY_DN127845_c2_g1	2.866969432	4.216579258	27.14517275	2.51E-05	0.039700711		EDN1_RABIT
31109	TRINITY_DN106239_c5_g2	3.266482813	1.690723108	26.32628825	3.07E-05	0.046712285			Leucoraja erinacea Hoxa gene cluster, complete sequence
