## Supplemental table 11 for "Conserved and unique transcriptional features of pharyngeal arches in the skate (*Leucoraja erinacea*) and evolution of the jaw"

	genes	logFC	logCPM	F	PValue	FDR		Annotation SWISSPROT	Annotation nr
20583	TRINITY_DN104085_c1_g1	7.897332632	4.848077597	176.2760397	1.73E-12	7.32E-08		HAND2_XENLA
173268	TRINITY_DN137020_c2_g4	7.440335745	4.24263969	165.155714	3.43E-12	7.32E-08		HAND2_XENLA
9564	TRINITY_DN101905_c2_g4	-3.185614754	3.146498148	127.6074627	4.86E-11	6.91E-07		FOXG1_XENLA
132881	TRINITY_DN127845_c2_g1	5.045049877	4.216579258	114.1603601	1.48E-10	1.58E-06		EDN1_RABIT
81359	TRINITY_DN116735_c3_g1	-4.771184877	2.120427737	108.3116762	2.49E-10	2.12E-06			Takifugu rubripes genome assembly, chromosome: 13
218055	TRINITY_DN148196_c3_g1	-2.758989687	3.31422589	98.88903512	6.05E-10	4.30E-06		EDNRA_RAT
56742	TRINITY_DN111572_c1_g2	-3.063147487	2.902819879	94.78619606	9.10E-10	5.54E-06		RECO_MOUSE
347199	TRINITY_DN96551_c2_g1	-2.298738397	3.220721355	82.27218114	3.47E-09	1.85E-05			PREDICTED: Alligator mississippiensis uncharacterized LOC109285374 (LOC109285374), ncRNA
218056	TRINITY_DN148196_c3_g2	-2.836069546	2.893910617	79.03787246	5.04E-09	2.07E-05			PREDICTED: Rhincodon typus endothelin receptor type A (ednra), mRNA
76452	TRINITY_DN115686_c0_g1	2.307518321	4.878038109	78.53366345	5.34E-09	2.07E-05		DLX3_NOTVI
186205	TRINITY_DN140074_c0_g1	4.055360333	3.129428895	77.9364858	5.73E-09	2.07E-05		NKX25_XENLA
209823	TRINITY_DN145841_c0_g1	7.596633416	2.99236859	77.50057103	6.04E-09	2.07E-05			Leucoraja erinacea Hoxa gene cluster, complete sequence
194723	TRINITY_DN142096_c0_g1	3.103871612	4.805827858	77.13818321	6.30E-09	2.07E-05		DLX4A_DANRE
84112	TRINITY_DN117324_c0_g1	-2.34625053	4.776908114	75.28579079	7.88E-09	2.40E-05		DLX2A_DANRE
170817	TRINITY_DN136457_c2_g1	2.993372806	3.595527682	70.40241276	1.45E-08	4.12E-05			PREDICTED: Callorhinchus milii distal-less homeobox 4 (dlx4), mRNA
191272	TRINITY_DN141286_c0_g1	-2.491449555	3.47836689	68.34666889	1.89E-08	5.03E-05		DLX1A_DANRE
199864	TRINITY_DN143348_c0_g1	2.413219889	5.237492632	66.66658587	2.36E-08	5.67E-05		DLL1_XENLA
183223	TRINITY_DN139347_c1_g1	-2.65504067	3.749168823	66.55521879	2.39E-08	5.67E-05		FOXD2_XENLA
125820	TRINITY_DN126297_c4_g1	-1.671614102	4.249862329	63.48518469	3.63E-08	8.14E-05		FOXD1_XENTR
198160	TRINITY_DN142928_c11_g3	4.196146069	2.29974361	60.11807769	5.83E-08	0.00012437			Zearaja chilensis microsatellite Zch_MS13 sequence
149635	TRINITY_DN131616_c3_g2	-5.783647116	2.387108132	50.92118083	2.37E-07	0.000460147		ASCL5_HUMAN
352530	TRINITY_DN97564_c1_g2	5.385985836	2.322167215	50.9149883	2.37E-07	0.000460147		HAND1_XENLA
72011	TRINITY_DN114760_c4_g2	3.85823612	2.195146008	50.28439006	2.63E-07	0.000487681			Raja eglanteria clone 2113 Ig heavy chain (Vx, Dx1, Dx2, Jx, Cx1, and Cx2) gene region
205359	TRINITY_DN144712_c1_g1	-2.113583041	2.933378093	47.67185967	4.06E-07	0.000712222			Mus musculus immunoglobulin kappa chain complex (Igk) on chromosome 6
334013	TRINITY_DN94017_c3_g1	5.412132503	2.041043454	47.12169255	4.46E-07	0.000712222			Leucoraja erinacea Hoxa gene cluster, complete sequence
194115	TRINITY_DN141946_c2_g1	1.774111256	3.424514699	47.10544569	4.47E-07	0.000712222		BAX1B_CHICK
288964	TRINITY_DN85703_c10_g2	-1.497816532	7.419032467	47.05869065	4.51E-07	0.000712222		PCP4_RAT
145423	TRINITY_DN130654_c3_g1	-1.133240284	4.55795526	46.4405023	5.01E-07	0.000763723		OTOR_LITCT
218057	TRINITY_DN148196_c3_g3	-2.174174219	3.554709963	45.56130334	5.84E-07	0.000859024			PREDICTED: Gadus morhua coiled-coil domain-containing protein 30-like (LOC115557199), transcript variant X3, mRNA
216952	TRINITY_DN147806_c6_g1	2.606882452	1.214661092	44.88371122	6.58E-07	0.00093536			Squalus acanthias clone SA_Bc-76E3, complete sequence
139452	TRINITY_DN129311_c0_g4	2.023642384	2.829509008	44.50262404	7.04E-07	0.000968378		HXA2_MOUSE
177568	TRINITY_DN138021_c0_g1	2.322895205	1.561932625	41.88962064	1.13E-06	0.001506101		NKX23_MOUSE
143630	TRINITY_DN130241_c0_g2	3.650329512	2.263251454	39.75642711	1.69E-06	0.002181181		NKX25_XENLA
38410	TRINITY_DN107737_c5_g1	1.512515275	2.949807104	38.59593362	2.11E-06	0.002648817			Platichthys stellatus clone Rp39-nfrdi microsatellite sequence
33489	TRINITY_DN106733_c3_g1	1.539333563	5.983406091	37.09230517	2.84E-06	0.003462509		DLX5_HUMAN
90583	TRINITY_DN118727_c4_g3	2.624822448	1.145733708	36.09597489	3.47E-06	0.00411546		PON1_MOUSE
87654	TRINITY_DN118087_c4_g1	-2.157843473	2.975474588	35.91367049	3.61E-06	0.004155746			Squalus acanthias clone SA_Bc-133E21, complete sequence
115372	TRINITY_DN124075_c1_g1	-1.257547314	4.947526039	34.25677831	5.08E-06	0.005702373		INK1A_DANRE
120379	TRINITY_DN125129_c0_g1	1.91554622	2.289592813	33.45741979	6.02E-06	0.006528737		KCNK2_HUMAN
82350	TRINITY_DN116952_c4_g1	-1.690598617	2.892448018	33.37559414	6.12E-06	0.006528737		TNNC1_MOUSE
197784	TRINITY_DN142835_c1_g2	-1.165207931	4.740467348	32.81658713	6.90E-06	0.007181247		CRLF1_HUMAN
157905	TRINITY_DN133489_c3_g1	2.033112692	1.561460275	31.19997506	9.84E-06	0.009987727			Leucoraja erinacea transcobalamin 2 (TCN2) mRNA, partial cds
216537	TRINITY_DN147673_c5_g2	-1.585704263	4.045315519	30.76471346	1.08E-05	0.010750954		COPA1_MOUSE
46202	TRINITY_DN109340_c0_g1	1.759168642	3.15117395	30.62732726	1.12E-05	0.010835673		RGCC_MOUSE
175303	TRINITY_DN137481_c2_g1	-1.876173236	2.059959077	29.97841313	1.29E-05	0.012009053		ANGL2_MOUSE
205245	TRINITY_DN144682_c2_g2	-1.935516524	2.524222379	29.90864251	1.32E-05	0.012009053		SOSD1_RAT
60416	TRINITY_DN112334_c3_g1	-1.842721989	2.255861835	29.88183277	1.32E-05	0.012009053		EMX2_HUMAN
110944	TRINITY_DN123113_c4_g1	1.276539115	4.383642255	29.27927732	1.52E-05	0.013348765		SPP24_CHICK
104982	TRINITY_DN121828_c3_g1	-1.063210364	2.411085181	29.15195913	1.56E-05	0.013348765			Rhinatrema bivittatum genome assembly, chromosome: 18
205545	TRINITY_DN144756_c1_g1	2.161125631	4.213679972	28.8729961	1.67E-05	0.013745921		LUM_CHICK
154215	TRINITY_DN132654_c4_g1	-1.062136004	3.607385643	28.85656004	1.68E-05	0.013745921		AP2A_SHEEP
189677	TRINITY_DN140911_c1_g2	-1.569940695	4.195109548	28.52701336	1.81E-05	0.014234706		COPA1_HUMAN
9985	TRINITY_DN101982_c1_g2	-1.727269925	1.314766502	28.46690151	1.84E-05	0.014234706		FHL2_HUMAN
179395	TRINITY_DN138450_c0_g2	-1.166882148	3.436613953	27.98830295	2.05E-05	0.015649757		DKK3_CHICK
198434	TRINITY_DN142990_c3_g1	2.773822786	0.77323035	27.78890666	2.15E-05	0.016120179			PREDICTED: Rhincodon typus homeobox protein Nkx-2.3-like (LOC109934898), mRNA
75788	TRINITY_DN115550_c0_g2	-1.837683327	1.289895944	26.6883804	2.81E-05	0.020642501			Squalus acanthias clone SA_Bc-133E21, complete sequence
210582	TRINITY_DN146026_c2_g1	1.221753427	4.442761168	26.45438986	2.97E-05	0.020841183		DBND1_MOUSE
265904	TRINITY_DN67289_c0_g1	-1.82693553	1.871671668	26.40354162	3.01E-05	0.020841183			Gadus morhua genome assembly, chromosome: 14
24832	TRINITY_DN104935_c7_g5	4.444965879	0.667943679	26.37586785	3.03E-05	0.020841183			Bathyraja eatonii alpha-globin gene, exons II, III and partial cds; and beta-globin gene, exons I, II and partial cds
194454	TRINITY_DN142032_c7_g1	-1.891635182	1.526996873	26.2329286	3.14E-05	0.021242064		COT2_RAT
102336	TRINITY_DN121266_c3_g1	2.154568131	1.53683225	25.77252884	3.52E-05	0.023338385		ANM8B_DANRE
172616	TRINITY_DN136872_c0_g1	-1.183702353	2.627582722	25.72521556	3.56E-05	0.023338385		ETS1_HUMAN
146150	TRINITY_DN130819_c2_g1	-2.692108781	1.108877672	25.57352146	3.69E-05	0.023868365			Bathyraja eatonii alpha-globin gene, exons II, III and partial cds; and beta-globin gene, exons I, II and partial cds
359739	TRINITY_DN98996_c8_g1	-2.116713777	1.124192653	25.4606092	3.80E-05	0.024183583		SFRP2_CANLF
100255	TRINITY_DN120837_c5_g1	2.866042529	1.444784027	24.96099496	4.31E-05	0.027011966			Leucoraja erinacea Hoxa gene cluster, complete sequence
63431	TRINITY_DN112957_c0_g1	2.289467156	3.014240858	24.80789026	4.48E-05	0.027671123			Trichoderma viride LysOX mRNA for L-Lysine alpha-oxidase, complete cds
111235	TRINITY_DN123171_c11_g1	2.091025157	1.053750074	23.47435086	6.31E-05	0.037358864			Onychoprion fuscatus microsatellite DNA locus Trn7163, clone Ofu33
124861	TRINITY_DN126095_c0_g2	-1.506797203	1.699284712	23.06033388	7.03E-05	0.041070414			Bathyraja eatonii alpha-globin gene, exons II, III and partial cds; and beta-globin gene, exons I, II and partial cds
175971	TRINITY_DN137643_c3_g1	1.148472917	2.983971772	22.99489668	7.15E-05	0.041220133		HEG_DANRE
180148	TRINITY_DN138634_c1_g1	-1.143015006	2.562131229	22.73128953	7.67E-05	0.043082313			Gouania willdenowi genome assembly, chromosome: 6
123642	TRINITY_DN125838_c6_g1	-1.78081604	1.267411636	22.72705326	7.68E-05	0.043082313			Bathyraja eatonii alpha-globin gene, exons II, III and partial cds; and beta-globin gene, exons I, II and partial cds
149710	TRINITY_DN131635_c1_g1	1.038919684	3.458139862	22.60379245	7.93E-05	0.043375328		FREM2_HUMAN
320777	TRINITY_DN91508_c0_g1	8.037568042	0.504401605	24.80130459	8.60E-05	0.046424637			Zearaja chilensis microsatellite Zch_MS13 sequence
